# Pan-cancer characterization of ncRNA synergistic competition uncovers potential carcinogenic biomarkers

**DOI:** 10.1101/2023.06.29.547005

**Authors:** Junpeng Zhang, Lin Liu, Xuemei Wei, Chunwen Zhao, Sijing Li, Jiuyong Li, Thuc Duy Le

## Abstract

Non-coding RNAs (ncRNAs) act as important modulators of gene expression and they have been confirmed to play critical roles in the physiology and development of malignant tumors. Understanding the synergism of multiple ncRNAs in competing endogenous RNA (ceRNA) regulation can provide important insights into the mechanisms of malignant tumors caused by ncRNA regulation. In this work, we present a framework, SCOM, for identifying ncRNA synergistic competition. We systematically construct the landscape of ncRNA synergistic competition across 31 malignant tumors, and reveal that malignant tumors tend to share hub ncRNAs rather than the ncRNA interactions involved in the synergistic competition. In addition, the synergistic competition ncRNAs (i.e. ncRNAs involved in the synergistic competition) are likely to be involved in drug resistance, contribute to distinguishing molecular subtypes of malignant tumors, and participate in immune regulation. Furthermore, SCOM can help to infer ncRNA synergistic competition across malignant tumors and uncover potential diagnostic and prognostic biomarkers of malignant tumors. Altogether, the SCOM framework and the resulting web-based database SCOMdb (www.comblab.cn/SCOMdb/) serve as a useful resource for exploring ncRNA regulation and to accelerate the identification of carcinogenic biomarkers.

**Author summary:** Abundant evidence reveals that ncRNAs are important modulators of gene expression, and it is important for us to understand the regulation of ncRNAs in malignant tumors. In this work, we hypothesize that ncRNAs acting as ceRNAs can crosstalk with each other in the form of synergistic competition. We name the hypothesis as the *ncRNA synergistic competition hypothesis*. To uncover potential carcinogenic biomarkers, we present a framework, SCOM, for identifying ncRNA synergistic competition in malignant tumors. From the perspective of synergistic competition, we have shown that the synergistic competition ncRNAs are likely to involve in drug resistance, contribute to distinguishing molecular subtypes of malignant tumors, and participate in immune regulation. In addition, the synergistic competition ncRNAs are potential diagnostic and prognostic biomarkers of malignant tumors. We believe that the proposed framework SCOM and the web-based database SCOMdb can contribute to the design of reliable diagnosis and treatment biomarkers for malignant tumors.
