## Supplementary material for "Pan-cancer characterization of ncRNA synergistic competition uncovers potential carcinogenic biomarkers": S1 Data

### Sheet: Pan-cancer dataset
Table S1 The matched tumor types in Pan-cancer dataset.
Tumor	Full name	# of tumor samples
ACC	Adrenocortical carcinoma	79
BLCA	Bladder Urothelial Carcinoma	391
BRCA	Breast invasive carcinoma	690
CESC	Cervical squamous cell carcinoma and endocervical adenocarcinoma	301
CHOL	Cholangiocarcinoma	33
COAD	Colon adenocarcinoma	217
DLBC	Lymphoid Neoplasm Diffuse Large B-cell Lymphoma	47
ESCA	Esophageal carcinoma	152
HNSC	Head and Neck squamous cell carcinoma	422
KICH	Kidney Chromophobe	48
KIRC	Kidney renal clear cell carcinoma	220
KIRP	Kidney renal papillary cell carcinoma	263
LGG	Brain Lower Grade Glioma	507
LIHC	Liver hepatocellular carcinoma	329
LUAD	Lung adenocarcinoma	426
LUSC	Lung squamous cell carcinoma	321
MESO	Mesothelioma	86
OV	Ovarian serous cystadenocarcinoma	345
PAAD	Pancreatic adenocarcinoma	174
PCPG	Pheochromocytoma and Paraganglioma	176
PRAD	Prostate adenocarcinoma	450
READ	Rectum adenocarcinoma	73
SARC	Sarcoma	257
SKCM	Skin Cutaneous Melanoma	447
STAD	Stomach adenocarcinoma	313
TGCT	Testicular Germ Cell Tumors	150
THCA	Thyroid carcinoma	448
THYM	Thymoma	118
UCEC	Uterine Corpus Endometrial Carcinoma	383
UCS	Uterine Carcinosarcoma	55
UVM	Uveal Melanoma	80
