## Supplementary material for "Pan-cancer characterization of ncRNA synergistic competition uncovers potential carcinogenic biomarkers": S3 Data

### Sheet: Molecular subtypes
Table S3 The molecular subtypes of malignant tumors in Pan-cancer dataset.
Tumor	Full name	Molecular subtypes	# of molecular subtypes	Reference
ACC	Adrenocortical carcinoma	CoC I, CoC II, CoC III	3	Zheng S, Cherniack AD, Dewal N, et al. Comprehensive Pan-Genomic Characterization of Adrenocortical Carcinoma. Cancer Cell. 2016;29(5):723-736. doi:10.1016/j.ccell.2016.04.002
BLCA	Bladder Urothelial Carcinoma	Luminal, Luminal-papillary, Luminal-infiltrated, Basal-squamous, Neuronal	5	Robertson AG, Kim J, Al-Ahmadie H, et al. Comprehensive Molecular Characterization of Muscle-Invasive Bladder Cancer. Cell. 2017;171(3):540-556.e25. doi:10.1016/j.cell.2017.09.007
BRCA	Breast invasive carcinoma	Luminal A, Luminal B, HER-2, Basal, Normal-like	5	Eliyatkın N, Yalçın E, Zengel B, Aktaş S, Vardar E. Molecular Classification of Breast Carcinoma: From Traditional, Old-Fashioned Way to A New Age, and A New Way. J Breast Health. 2015 Apr 1;11(2):59-66. doi: 10.5152/tjbh.2015.1669.
CESC	Cervical squamous cell carcinoma and endocervical adenocarcinoma	Squamous Cell Carcinoma, Endocervical, Endometroid, Mucinous Adenocarcinoma	4	Lin EW, Karakasheva TA, Lee DJ, et al. Comparative transcriptomes of adenocarcinomas and squamous cell carcinomas reveal molecular similarities that span classical anatomic boundaries. PLoS Genet. 2017;13(8):e1006938.
CHOL	Cholangiocarcinoma	Intrahepatic Cholangiocarcinoma, Perihilar Cholangiocarcinoma, Distal Cholangiocarcinoma	3	Louis C, Papoutsoglou P, Coulouarn C. Molecular classification of cholangiocarcinoma. Curr Opin Gastroenterol. 2020;36(2):57-62. doi:10.1097/MOG.0000000000000611
COAD	Colon adenocarcinoma	CMS1, CMS2, CMS3, CMS4	4	Guinney J, Dienstmann R, Wang X, et al. The consensus molecular subtypes of colorectal cancer. Nat Med. 2015;21(11):1350-1356. doi:10.1038/nm.3967
DLBC	Lymphoid Neoplasm Diffuse Large B-cell Lymphoma	Germinal Center B-cell-like, Activated B-cell-like, Primary Mediastinal B-cell Lymphoma	3	Lenz G, Wright GW, Emre NC, et al. Molecular subtypes of diffuse large B-cell lymphoma arise by distinct genetic pathways. Proc Natl Acad Sci U S A. 2008;105(36):13520-13525. doi:10.1073/pnas.0804295105
ESCA	Esophageal carcinoma	ESCC1, ESCC2, ESCC3	3	Cancer Genome Atlas Research Network; Analysis Working Group: Asan University; BC Cancer Agency; Integrated genomic characterization of oesophageal carcinoma. Nature. 2017;541(7636):169-175. doi:10.1038/nature20805
HNSC	Head and Neck squamous cell carcinoma	Possible EGFR-pathway Signature, Mesenchymal-enriched, Normal Epithelium-like, High Levels of Antioxidant Enzymes	4	Chung CH, Parker JS, Karaca G, et al. Molecular classification of head and neck squamous cell carcinomas using patterns of gene expression. Cancer Cell. 2004;5(5):489-500. doi:10.1016/s1535-6108(04)00112-6
KICH	Kidney Chromophobe	TP53 Mutations, PTEN Mutations, Imbalanced Chromosome Duplication (ICD)	3	Casuscelli J, Weinhold N, Gundem G, et al. Genomic landscape and evolution of metastatic chromophobe renal cell carcinoma. JCI Insight. 2017;2(12):e92688. doi:10.1172/jci.insight.92688
KIRC	Kidney renal clear cell carcinoma	VHL Wild-type, Tumors Positive for Both HIF-1α and HIF-2α, Tumors Positive for Only HIF-2α	3	Gordan JD, Lal P, Dondeti VR, et al. HIF-alpha effects on c-Myc distinguish two subtypes of sporadic VHL-deficient clear cell renal carcinoma. Cancer Cell. 2008;14(6):435-446. doi:10.1016/j.ccr.2008.10.016
KIRP	Kidney renal papillary cell carcinoma	Type 1 with MET Alterations, Type 2 with CDKN2A Silencing, Type 2 with SETD2 Mutations, Type 2 with TFE3 Fusions	4	Cancer Genome Atlas Research Network, Linehan WM, Spellman PT, et al. Comprehensive Molecular Characterization of Papillary Renal-Cell Carcinoma. N Engl J Med. 2016;374(2):135-145. doi:10.1056/NEJMoa1505917
LGG	Brain Lower Grade Glioma	Isocitrate Dehydrogenase (IDH)-mutated 1p/19q-Codeleted, IDH-mutated 1p/19q-noncodeleted, IDH-wild Type 1p/19q-Noncodeleted Entities	3	Lam LHT, Do DT, Diep DTN, et al. Molecular subtype classification of low-grade gliomas using magnetic resonance imaging-based radiomics and machine learning. NMR Biomed. 2022;35(11):e4792. doi:10.1002/nbm.4792
LIHC	Liver hepatocellular carcinoma	Stromal, Stemness-angiogenic, Differentiated	3	Cancer Genome Atlas Research Network. Comprehensive and Integrative Genomic Characterization of Hepatocellular Carcinoma. Cell. 2017;169(7):1327-1341.e23. doi:10.1016/j.cell.2017.05.046
LUAD	Lung adenocarcinoma	EGFR Mutations, MET Amplification, KRAS Mutations, ALK Rearrangements, RET Fusions, ROS1 Fusions, BRAF Mutations	7	Pender A, Popat S. Understanding lung cancer molecular subtypes. Clinical Practice, 2014, 11(4): 441. doi:10.2217/cpr.14.39
LUSC	Lung squamous cell carcinoma	FGFR1 Amplification, DDR2 Mutations, PIK3CA Amplification, PTEN Loss, AKT Mutations	5	Pender A, Popat S. Understanding lung cancer molecular subtypes. Clinical Practice, 2014, 11(4): 441. doi:10.2217/cpr.14.39
MESO	Mesothelioma	Epithelioid, Sarcomatoid, Biphasic	3	Husain AN, Colby T, Ordonez N, et al. Guidelines for pathologic diagnosis of malignant mesothelioma: 2012 update of the consensus statement from the International Mesothelioma Interest Group. Arch Pathol Lab Med. 2013;137(5):647-667. doi:10.5858/arpa.2012-0214-OA
OV	Ovarian serous cystadenocarcinoma	Mmesenchymal, Immunoreactive, Differentiated, Proliferative	4	Leong HS, Galletta L, Etemadmoghadam D, et al. Efficient molecular subtype classification of high-grade serous ovarian cancer. J Pathol. 2015;236(3):272-277. doi:10.1002/path.4536
PAAD	Pancreatic adenocarcinoma	Squamous, Pancreatic progenitor, Immunogenic, Aberrantly Differentiated Endocrine Exocrine (ADEX)	4	Bailey P, Chang DK, Nones K, et al. Genomic analyses identify molecular subtypes of pancreatic cancer. Nature. 2016;531(7592):47-52. doi:10.1038/nature16965
PCPG	Pheochromocytoma and Paraganglioma	Kinase Signaling, Pseudohypoxia, Wnt-altered, Cortical Admixture	4	Fishbein L, Leshchiner I, Walter V, et al. Comprehensive Molecular Characterization of Pheochromocytoma and Paraganglioma. Cancer Cell. 2017;31(2):181-193. doi:10.1016/j.ccell.2017.01.001
PRAD	Prostate adenocarcinoma	m-ERG+, m-ETS+, m-SPINK1+	3	Tomlins SA, Alshalalfa M, Davicioni E, et al. Characterization of 1577 primary prostate cancers reveals novel biological and clinicopathologic insights into molecular subtypes. Eur Urol. 2015;68(4):555-567. doi:10.1016/j.eururo.2015.04.033
READ	Rectum adenocarcinoma	Immune, Canonical, Metabolic, Mesenchymal	4	Fontana E, Eason K, Cervantes A, Salazar R, Sadanandam A. Context matters-consensus molecular subtypes of colorectal cancer as biomarkers for clinical trials. Ann Oncol. 2019;30(4):520-527. doi:10.1093/annonc/mdz052
SARC	Sarcoma	Alveolar, Embryonal, Pleomorphic	3	Jain S, Xu R, Prieto VG, Lee P. Molecular classification of soft tissue sarcomas and its clinical applications. Int J Clin Exp Pathol. 2010;3(4):416-428.
SKCM	Skin Cutaneous Melanoma	Mutant BRAF, Mutant RAS, Mutant NF1, Triple-WT (wild-type)	4	Cancer Genome Atlas Network. Genomic Classification of Cutaneous Melanoma. Cell. 2015;161(7):1681-1696. doi:10.1016/j.cell.2015.05.044
STAD	Stomach adenocarcinoma	Epstein-Barr Virus (EBV), Microsatellite Instability (MSI), Genomically Stable (GS),Chromosomal Instability (CIN)	4	Sohn BH, Hwang JE, Jang HJ, et al. Clinical Significance of Four Molecular Subtypes of Gastric Cancer Identified by The Cancer Genome Atlas Project. Clin Cancer Res. 2017;23(15):4441-4449. doi:10.1158/1078-0432.CCR-16-2211
TGCT	Testicular Germ Cell Tumors	Seminoma, Embryonal Carcinoma, Yolk Sac Tumor, Teratoma	4	Shen H, Shih J, Hollern DP, et al. Integrated Molecular Characterization of Testicular Germ Cell Tumors. Cell Rep. 2018;23(11):3392-3406. doi:10.1016/j.celrep.2018.05.039
THCA	Thyroid carcinoma	Immune, Stromal, BRAF, CNV-enriched	4	Hong S, Xie Y, Cheng Z, et al. Distinct molecular subtypes of papillary thyroid carcinoma and gene signature with diagnostic capability. Oncogene. 2022;41(47):5121-5132. doi:10.1038/s41388-022-02499-0
THYM	Thymoma	General Transcription Factor II-I, T Cell Signaling, Chromosomal Stability, Chromosomal Instability	4	Lee HS, Jang HJ, Shah R, et al. Genomic Analysis of Thymic Epithelial Tumors Identifies Novel Subtypes Associated with Distinct Clinical Features. Clin Cancer Res. 2017;23(16):4855-4864. doi:10.1158/1078-0432.CCR-17-0066
UCEC	Uterine Corpus Endometrial Carcinoma	POLE Ultramutated, Microsatellite Instability Hypermutated, Copy Number Low, Copy Number High	4	Corr B, Cosgrove C, Spinosa D, et al. Endometrial cancer: molecular classification and future treatments. BMJ Medicine 2022;1:e000152. doi: 10.1136/bmjmed-2022-000152
UCS	Uterine Carcinosarcoma	POLE Ultramutated, Microsatellite Instability Hypermutated, Copy Number Low, Copy Number High	4	Cherniack AD, Shen H, Walter V, et al. Integrated Molecular Characterization of Uterine Carcinosarcoma. Cancer Cell. 2017;31(3):411-423. doi:10.1016/j.ccell.2017.02.010
UVM	Uveal Melanoma	BRAF‐mutant, NRAS‐mutant, NF1‐loss, Triple Wild‐Type (TWT)	4	Cancer Genome Atlas Network. Genomic Classification of Cutaneous Melanoma. Cell. 2015;161(7):1681-1696. doi:10.1016/j.cell.2015.05.044; Hayward NK, Wilmott JS, Waddell N, et al. Whole-genome landscapes of major melanoma subtypes. Nature. 2017;545(7653):175-180. doi:10.1038/nature22071
