## Supplementary material for "Pan-cancer characterization of ncRNA synergistic competition uncovers potential carcinogenic biomarkers": S4 Data

### Sheet: Enrichment analysis
Table S4 Enrichment analysis of the conserved ncRNA synergistic competition in at least two malignant tumors.
Disease
Set	Class	Sub_Class	Count	LncRNA	Simpson	P-value	FDR	Bonferroni	Jaccard	%	Input_number
Glioma	Disease	Lnc2Cancer 2.0	44	ADAMTS9-AS2;BCYRN1;CASC2;CCAT2;CDKN2B-AS1;CYTOR;DANCR;FTX;GAS5;H19;HOTAIR;HOTTIP;HOXA-AS3;JPX;KCNQ1OT1;LINC-ROR;LINC00339;LINC00461;LINC00958;MALAT1;MDC1-AS1;MEG3;MIR210HG;NEAT1;OIP5-AS1;PVT1;SNHG1;SNHG12;SNHG14;SNHG15;SNHG16;SNHG6;ST7-AS1;TP53TG1;TP73-AS1;TPT1-AS1;TUG1;TUNAR;TUSC7;UCA1;XIST;ZEB1-AS1;ZFAS1;LINC01116	0.543	1.21e-29	1.83e-27	1.83e-27	0.0107	44/81	4074
Non_small_cell_lung_cancer	Disease	Lnc2Cancer 2.0	58	ADAMTS9-AS2;AFAP1-AS1;AOC4P;BCYRN1;CASC2;CCAT2;CDKN2B-AS1;DANCR;DGCR5;FENDRR;FOXD2-AS1;GACAT3;GAS5-AS1;GAS5;GAS6-AS1;GHRLOS;GNAS-AS1;H19;HAGLR;HOTAIR;HOTTIP;KCNQ1OT1;LINC-ROR;LINC00339;LINC00342;LINC00472;LINC00511;LINC00963;LINC01433;MAGI2-AS3;MALAT1;MEG3;MIAT;NEAT1;PART1;PCAT6;PVT1;SBF2-AS1;SNHG1;SNHG12;SNHG15;SNHG20;SNHG7;SOX2-OT;TP53TG1;TP73-AS1;TUG1;TUSC7;UCA1;XIST;ZFAS1;LINC01133;TRPM2-AS;C…	0.395	4.81e-29	3.63e-27	7.26e-27	0.0139	58/147	4074
Gastric_cancer	Disease	LncRNADisease 2.0	70	A2M-AS1;AFAP1-AS1;ANXA2P2;CASC15;CASC2;CBR3-AS1;CCAT2;CDKN2B-AS1;CYTOR;DANCR;DLEU1;ENTPD1-AS1;FENDRR;FER1L4;GACAT3;GAS5;H19;HAGLR;HAGLROS;HOTAIR;HOTTIP;HOXA-AS2;INHBA-AS1;KCNQ1OT1;LINC-ROR;LINC00668;MALAT1;MDC1-AS1;MEG3;MIAT;MSTO2P;NEAT1;NPTN-IT1;PTENP1;PVT1;PWRN1;SFTA1P;SLC7A11-AS1;SNHG1;SNHG12;SNHG14;SNHG15;SNHG16;SNHG20;SNHG5;SNHG6;SNHG7;SNHG8;SOX2-OT;SUMO1P3;TUG1;TUSC7;UCA1;VPS9D1-AS1;XIST;ZE…	0.314	1.4e-27	5.39e-25	5.39e-25	0.0166	70/223	4074
Prostate_cancer	Disease	Lnc2Cancer 2.0	45	BDNF-AS;CASC2;CCAT2;CDKN2B-AS1;DANCR;FENDRR;GAS5;H19;HAGLR;HCG11;HOTAIR;HOTTIP;KCNQ1OT1;LINC-PINT;LINC-ROR;LINC00663;LINC00963;LINC01138;LPP-AS2;MALAT1;MEG3;MIR17HG;MIR222HG;NEAT1;PART1;PCAT6;PCGEM1;PTENP1;PVT1;SAP30L-AS1;SNHG1;SNHG5;SNHG7;SUZ12P1;TUG1;UCA1;XIST;ZEB1-AS1;KLKP1;TRPM2-AS;SOCS2-AS1;PCAT18;LINC01116;GLIDR;PCAT1	0.464	1.84e-26	9.26e-25	2.78e-24	0.0109	45/97	4074
Hepatocelluar_carcinoma	Disease	LncRNADisease 2.0	69	ACTA2-AS1;AFAP1-AS1;AOC4P;CASC15;CASC2;CBR3-AS1;CCAT2;CDKN2B-AS1;CECR7;CYTOR;DANCR;DGCR5;FABP5P3;FER1L4;FTX;GAS5-AS1;GAS5;H19;HAGLR;HEIH;HOTAIR;HOTTIP;HOXA-AS2;JPX;KCNQ1OT1;KRTAP5-AS1;LINC-ROR;LINC00601;LINC00665;LINC01018;LINC01138;LINC01419;MALAT1;MAPKAPK5-AS1;MEG3;MIR22HG;MIR7-3HG;NEAT1;NNT-AS1;NPTN-IT1;NR2F1-AS1;PDIA3P1;PRC1-AS1;PTENP1;PVT1;SNHG1;SNHG12;SNHG15;SNHG20;SNHG3;SNHG6;SOX2-OT;TMEM5…	0.294	2.73e-25	5.26e-23	1.05e-22	0.0163	69/235	4074
Gastric_cancer	Disease	Lnc2Cancer 2.0	70	AFAP1-AS1;AOC4P;BCYRN1;CASC15;CASC2;CCAT2;CDKN2B-AS1;CYTOR;DANCR;DLEU2;FENDRR;FER1L4;FOXD2-AS1;GACAT3;GAS5;H19;HAGLR;HAGLROS;HNRNPKP2;HOTAIR;HOTTIP;HOXA-AS2;INHBA-AS1;KRTAP5-AS1;LINC-ROR;LINC00324;LINC00663;LINC00668;LINC01089;MALAT1;MDC1-AS1;MEG3;MIAT;MSTO2P;NEAT1;NNT-AS1;PTENP1;PVT1;PWRN1;SFTA1P;SLC7A11-AS1;SNHG1;SNHG12;SNHG14;SNHG15;SNHG16;SNHG20;SNHG5;SNHG6;SNHG7;SNHG8;SOX2-OT;SUMO1P3;TP53TG1…	0.288	4.32e-25	1.63e-23	6.52e-23	0.0165	70/243	4074
Colorectal_carcinoma	Disease	Lnc2Cancer 2.0	64	ADAMTS9-AS2;AFAP1-AS1;CAHM;CASC2;CCAT2;CDKN2B-AS1;CYTOR;DANCR;DPP10-AS1;FBXL19-AS1;FENDRR;FOXD2-AS1;FTX;GACAT3;GAS5;GHRLOS;H19;HAGLR;HOTAIR;HOTAIRM1;HOTTIP;HOXA-AS2;HOXB-AS3;KCNQ1OT1;LINC-PINT;LINC-ROR;LINC00174;LINC00472;LPP-AS2;MALAT1;MEG3;MIAT;NEAT1;NNT-AS1;OIP5-AS1;PART1;PVT1;SBDSP1;SLC25A25-AS1;SNHG1;SNHG12;SNHG15;SNHG16;SNHG17;SNHG20;SNHG3;SNHG5;SNHG6;SNHG7;SOX2-OT;TUG1;TUSC7;UCA1;VIM-AS1;V…	0.309	6.15e-25	1.86e-23	9.29e-23	0.0152	64/207	4074
Colorectal_carcinoma	Disease	LncRNADisease 2.0	58	AFAP1-AS1;CAHM;CASC2;CBR3-AS1;CCAT2;CDKN2B-AS1;CYTOR;DANCR;DPP10-AS1;FBXL19-AS1;FTX;GABPB1-AS1;GAS5;H19;HEIH;HOTAIR;HOTAIRM1;HOTTIP;HOXA-AS2;HOXB-AS3;KCNQ1OT1;LINC-PINT;LINC-ROR;LINC00472;MALAT1;MEG3;NEAT1;NNT-AS1;NPTN-IT1;PVT1;SBDSP1;SLC25A25-AS1;SNHG1;SNHG12;SNHG16;SNHG17;SNHG20;SNHG3;SNHG5;SNHG6;SOX2-OT;TUG1;TUSC7;UCA1;VIM-AS1;XIST;ZEB1-AS1;ZFAS1;LINC01133;EHHADH-AS1;SOX21-AS1;LINC00858;HNF1A-…	0.331	1.84e-24	2.36e-22	7.08e-22	0.0138	58/175	4074
Non_small_cell_lung_cancer	Disease	LncRNADisease 2.0	51	ADAMTS9-AS2;AFAP1-AS1;BCYRN1;CACNA1G-AS1;CCAT2;CDKN2B-AS1;DANCR;FENDRR;FOXD2-AS1;GAS5-AS1;GAS5;GAS6-AS1;GNAS-AS1;H19;HAGLR;HOTAIR;HOTTIP;KCNQ1OT1;LINC-ROR;LINC00342;LINC00511;LINC01433;MALAT1;MEG3;MIAT;NEAT1;PCAT6;PVT1;SBF2-AS1;SNHG1;SNHG12;SNHG15;SNHG16;SNHG20;SNHG7;SOX2-OT;TP53TG1;TP73-AS1;TUG1;TUSC7;UCA1;XIST;ZFAS1;LINC01133;TRPM2-AS;CASC9;PPIEL;LINC01116;LINC00858;HNF1A-AS1;MIR31HG	0.357	2.41e-23	2.32e-21	9.28e-21	0.0122	51/143	4074
Osteosarcoma	Disease	Lnc2Cancer 2.0	42	CASC2;CCAT2;CDKN2B-AS1;DANCR;DICER1-AS1;FENDRR;FER1L4;GAS5;H19;HAGLR;HAND2-AS1;HOTAIR;HOTTIP;MALAT1;MEG3;MIR210HG;MIR503HG;NEAT1;NNT-AS1;PTENP1;PVT1;RAB11B-AS1;SATB2-AS1;SNHG1;SNHG10;SNHG12;SNHG15;SNHG6;SNHG7;SOX2-OT;TP73-AS1;TUG1;TUSC7;UCA1;XIST;ZEB1-AS1;ZFAS1;LINC01133;LINC01116;LINC00858;HNF1A-AS1;PCAT1	0.4	1.02e-21	2.42e-20	1.54e-19	0.0102	42/105	4074
Hepatocelluar_carcinoma	Disease	Lnc2Cancer 2.0	72	ACTA2-AS1;AFAP1-AS1;AOC4P;CASC15;CASC2;CCAT2;CDKN2B-AS1;CYTOR;DANCR;DGCR5;DLX6-AS1;FABP5P3;FAM99A;FER1L4;FTX;GAS5-AS1;GAS5;H19;HAGLR;HAND2-AS1;HCG11;HOTAIR;HOTTIP;HOXA-AS2;JPX;KCNQ1OT1;LINC-ROR;LINC00462;LINC00601;LINC00665;LINC01419;LPP-AS2;MALAT1;MEG3;MIAT;MIR22HG;MIR503HG;MIR7-3HG;NEAT1;NNT-AS1;NR2F1-AS1;PRC1-AS1;PTENP1;PTTG3P;PVT1;SNHG1;SNHG12;SNHG15;SNHG20;SNHG3;SNHG6;SOX2-OT;SUMO1P3;TP73-AS…	0.249	1.12e-21	2.42e-20	1.69e-19	0.0168	72/289	4074
Breast_cancer	Disease	LncRNADisease 2.0	53	BCYRN1;CASC2;CCAT2;CDKN2B-AS1;CYTOR;DANCR;DIRC3;DLEU1;DPP10-AS1;DSCAM-AS1;GAS5;H19;HOTAIR;HOTTIP;HOXA-AS2;KCNQ1OT1;KLF3-AS1;LINC-ROR;LINC00339;LINC00472;LINC00511;LINC00598;LINC01089;LINC01405;MAGI2-AS3;MALAT1;MEG3;MIAT;NEAT1;NNT-AS1;PINK1-AS;PTENP1;PVT1;RMST;SNHG15;SNHG16;SNHG7;SOX2-OT;ST8SIA6-AS1;STXBP5-AS1;TP73-AS1;TUG1;TUNAR;UCA1;XIST;ZFAS1;ZNF667-AS1;WT1-AS;PDCD4-AS1;LINC00052;LINC01116;FGF1…	0.286	3.01e-19	2.32e-17	1.16e-16	0.0126	53/185	4074
Lung_adenocarcinoma	Disease	Lnc2Cancer 2.0	40	ACTA2-AS1;AFAP1-AS1;CASC2;CDKN2B-AS1;CYTOR;DANCR;DGCR5;DLX6-AS1;FENDRR;FER1L4;GAS5;H19;HCP5;HOTAIR;HOTAIRM1;HOTTIP;HOXA-AS3;KCNQ1OT1;LINC-PINT;LINC-ROR;LINC00319;LINC00472;LINC00511;LINC01511;MALAT1;MEG3;NEAT1;OIP5-AS1;RPLP0P2;SBF2-AS1;SFTA1P;SNHG12;SNHG5;UCA1;XIST;ZNF295-AS1;SOX21-AS1;CASC9;HNF1A-AS1;MIR31HG	0.357	1.17e-18	2.21e-17	1.77e-16	0.00965	40/112	4074
Hepatocelluar_carcinoma	Disease	MNDR 2.0	48	AFAP1-AS1;AOC4P;CBR3-AS1;CCAT2;CDKN2B-AS1;CECR7;CYTOR;DANCR;FTX;GAS5;H19;HEIH;HOTAIR;HOTTIP;JPX;KCNQ1OT1;KRTAP5-AS1;LINC-ROR;LINC00601;LINC01018;LINC01419;MALAT1;MAPKAPK5-AS1;MEG3;MIR7-3HG;NEAT1;NPTN-IT1;PTENP1;PVT1;SNHG15;SNHG20;SNHG3;SNHG6;SOX2-OT;TUG1;TUSC7;UCA1;XIST;ZEB1-AS1;ZEB2-AS1;ZFAS1;ZNF674-AS1;ZNRD1ASP;WT1-AS;LINC00173;HNF1A-AS1;DBH-AS1;PCAT1	0.3	1.76e-18	5.83e-16	5.83e-16	0.0115	48/160	4074
Bladder_cancer	Disease	Lnc2Cancer 2.0	34	CASC2;CCAT2;CDKN2B-AS1;CYTOR;FOXD2-AS1;GAS5;H19;HAGLR;HOTAIR;HOXA-AS2;KRT19P3;LINC-ROR;LINC00958;MALAT1;MDC1-AS1;MEG3;NEAT1;PVT1;SNHG16;SNHG5;SNHG7;SUMO1P3;TP73-AS1;TUG1;UCA1;XIST;ZEB1-AS1;ZEB2-AS1;ZFAS1;TNXA;HNF1A-AS1;CASC8;MIR31HG;PCAT1	0.415	1.89e-18	3.17e-17	2.85e-16	0.00825	34/82	4074
Cancer	Disease	LncRNADisease 2.0	30	AFAP1-AS1;BCYRN1;CASC2;CBR3-AS1;CCAT2;CDKN2B-AS1;CYTOR;EPB41L4A-AS1;GAS5;H19;HOTAIR;HOTTIP;LINC00882;MALAT1;MEG3;MIAT;MIR17HG;NBR2;NEAT1;NPTN-IT1;PTENP1;PVT1;SOX2-OT;TP53TG1;TUG1;UCA1;XIST;ZFAS1;KRASP1;PCAT1	0.462	4.76e-18	3.05e-16	1.83e-15	0.0073	30/65	4074
Esophageal_cancer	Disease	Lnc2Cancer 2.0	19	BCYRN1;BDNF-AS;CASC2;DANCR;FER1L4;GAS5;H19;HOTAIR;LINC-ROR;MALAT1;MEG3;PVT1;SNHG1;SNHG6;SNHG7;UCA1;CASC9;MIR31HG;PCAT1	0.76	1.18e-17	1.78e-16	1.78e-15	0.00466	19/25	4074
Prostate_cancer	Disease	LncRNADisease 2.0	34	CASC2;CBR3-AS1;CCAT2;CDKN2B-AS1;DANCR;FENDRR;GAS5;H19;HCG11;HOTAIR;HOTTIP;KCNQ1OT1;LINC00963;LINC01138;MALAT1;MEG3;MIAT;NEAT1;PCAT2;PCAT6;PCGEM1;PTENP1;PVT1;SNHG1;SNHG5;SUZ12P1;TUG1;UCA1;XIST;ZFAS1;TRPM2-AS;SOCS2-AS1;PCAT18;PCAT1	0.378	5.93e-17	3.26e-15	2.28e-14	0.00823	34/90	4074
Esophageal_squamous_cancer	Disease	EVLncRNAs	21	AFAP1-AS1;CBR3-AS1;CCAT2;CDKN2B-AS1;H19;HOTAIR;LINC01233;LINC01426;MALAT1;NEAT1;NPTN-IT1;POU6F2-AS2;SOX2-OT;TP73-AS1;TUG1;TUSC7;UCA1;ZEB1-AS1;CASC9;HNF1A-AS1;PCAT1	0.636	7.57e-17	1.98e-14	1.98e-14	0.00514	21/33	4074
Ovarian_cancer	Disease	Lnc2Cancer 2.0	31	AFAP1-AS1;BACE1-AS;BCYRN1;CCAT2;CDKN2B-AS1;DLEU2;GAS5;H19;HAGLR;HOTAIR;LINC-ROR;MALAT1;MEG3;MIR22HG;NEAT1;NNT-AS1;OIP5-AS1;PCGEM1;PVT1;SNHG1;SNHG16;SNHG20;SNHG3;SOX2-OT;TP53TG1;TP73-AS1;TUG1;UCA1;VPS9D1-AS1;XIST;ZFAS1	0.408	1.05e-16	1.44e-15	1.59e-14	0.00753	31/76	4074
Colon_cancer	Disease	Lnc2Cancer 2.0	27	AOC4P;BACE1-AS;BCYRN1;CCAT2;CDKN2B-AS1;CYTOR;FER1L4;GAS5;H19;HOTAIR;HOXB-AS3;LINC-ROR;MALAT1;MEG3;PVT1;SNHG1;SNHG15;SUMO1P3;TP53TG1;TUG1;TUSC7;UCA1;VPS9D1-AS1;XIST;ZFAS1;WT1-AS;HNF1A-AS1	0.466	1.66e-16	2.09e-15	2.51e-14	0.00658	27/58	4074
Breast_cancer	Disease	Lnc2Cancer 2.0	51	AFAP1-AS1;BCYRN1;CASC2;CCAT2;CDKN2B-AS1;CYTOR;DANCR;DSCAM-AS1;FENDRR;FTH1P3;GACAT3;GAS5;GNG12-AS1;H19;HOTAIR;HOTTIP;HOXA-AS2;KCNQ1OT1;LINC-ROR;LINC00472;LINC00663;LINC01089;LINC01139;LPP-AS2;MAGI2-AS3;MALAT1;MEG3;MIAT;NEAT1;NNT-AS1;PTENP1;PVT1;RMST;SNHG12;SNHG14;SNHG15;SNHG16;SOX2-OT;SUMO1P3;TP73-AS1;TUG1;TUNAR;TUSC7;UCA1;XIST;ZFAS1;LINC00052;MAPT-AS1;FGF14-AS2;MIR31HG;PCAT1	0.258	1.92e-16	2.23e-15	2.9e-14	0.0121	51/198	4074
Esophageal_squamous_cancer	Disease	Lnc2Cancer 2.0	33	AFAP1-AS1;BCYRN1;CCAT2;CDKN2B-AS1;CYTOR;DNM3OS;FOXD2-AS1;GAS5;H19;HOTAIR;HOTTIP;LINC-ROR;LINC01233;MALAT1;MEG3;NEAT1;PVT1;SNHG16;SOX2-OT;TP73-AS1;TUG1;TUSC7;UCA1;XIST;ZEB1-AS1;ZFAS1;LINC01133;CASC9;TDRG1;HNF1A-AS1;PHBP1;MIR31HG;PCAT1	0.375	2.19e-16	2.36e-15	3.31e-14	0.00799	33/88	4074
Ovarian_cancer	Disease	LncRNADisease 2.0	31	AFAP1-AS1;BACE1-AS;BCYRN1;CCAT2;CDKN2B-AS1;DNM3OS;ENTPD3-AS1;FAM215A;GACAT3;GAS5;H19;HAGLR;HOTAIR;LINC-ROR;LINC00472;MALAT1;MEG3;MIAT;MIR22HG;NEAT1;NNT-AS1;PTPRD-AS1;PVT1;SNHG16;SNHG20;SOX2-OT;TUG1;UCA1;XIST;ZFAS1;ZNF300P1	0.388	5.93e-16	2.85e-14	2.28e-13	0.00752	31/80	4074
Colorectal_carcinoma	Disease	EVLncRNAs	29	AOC4P;CAHM;CCAT2;DANCR;FTX;GAS5;H19;HOTAIR;HOTTIP;KCNQ1OT1;LINC-PINT;LINC-ROR;LINC00964;MALAT1;MEG3;NEAT1;NPTN-IT1;PVT1;SLC25A25-AS1;SNHG16;TUG1;TUSC7;UCA1;XIST;ZFAS1;EHHADH-AS1;ELFN1-AS1;MIR31HG;PCAT1	0.414	6.13e-16	8.03e-14	1.61e-13	0.00705	29/70	4074
Esophageal_squamous_cancer	Disease	LncRNADisease 2.0	22	AFAP1-AS1;CYTOR;FOXD2-AS1;GAS5;HOTAIR;HOTTIP;LINC-ROR;LINC01233;MALAT1;MEG3;NPTN-IT1;PVT1;SBF2-AS1;SNHG1;SNHG16;TP73-AS1;TTN-AS1;TUG1;XIST;CASC9;TDRG1;PHBP1	0.55	1.11e-15	4.75e-14	4.27e-13	0.00538	22/40	4074
Osteosarcoma	Disease	LncRNADisease 2.0	27	CASC2;CCAT2;CDKN2B-AS1;DANCR;FENDRR;GAS5;H19;HOTAIR;HOTTIP;KMT2E-AS1;MALAT1;MEG3;MIR210HG;NEAT1;NNT-AS1;PVT1;SATB2-AS1;SNHG1;SNHG12;SOX2-OT;TUG1;TUSC7;UCA1;XIST;ZEB1-AS1;HNF1A-AS1;PCAT1	0.429	2.19e-15	8.43e-14	8.43e-13	0.00657	27/63	4074
Hepatocelluar_carcinoma	Disease	EVLncRNAs	36	AFAP1-AS1;AOC4P;CDKN2B-AS1;CYTOR;DANCR;FTX;GAS5;H19;HEIH;HOTAIR;HOTTIP;KCNQ1OT1;LINC-ROR;LINC01018;LINC01419;MALAT1;MEG3;MIR7-3HG;NEAT1;NPTN-IT1;PTENP1;PVT1;SNHG19;SNHG3;SOX2-OT;TUG1;TUSC7;UCA1;ZEB1-AS1;ZFAS1;ZNF674-AS1;WT1-AS;LINC00173;HNF1A-AS1;DBH-AS1;PCAT1	0.321	2.8e-15	2.45e-13	7.34e-13	0.00867	36/112	4074
Bladder_cancer	Disease	LncRNADisease 2.0	28	CCAT2;CDKN2B-AS1;FOXD2-AS1;GAS5;H19;HAGLR;HOTAIR;KRT19P3;LINC00355;LINC00958;MALAT1;MDC1-AS1;MEG3;PVT1;SNHG16;SNHG5;SUMO1P3;TUG1;UCA1;XIST;ZEB1-AS1;ZEB2-AS1;ZFAS1;TNXA;HNF1A-AS1;CASC8;MIR31HG;PCAT1	0.406	3.68e-15	1.29e-13	1.42e-12	0.0068	28/69	4074
Colorectal_carcinoma	Disease	MNDR 2.0	36	AFAP1-AS1;CAHM;CASC2;CCAT2;CDKN2B-AS1;DANCR;FTX;GAS5;H19;HOTAIR;HOTAIRM1;HOTTIP;HOXB-AS3;KCNQ1OT1;LINC-PINT;LINC-ROR;MALAT1;MEG3;NEAT1;NPTN-IT1;PVT1;SLC25A25-AS1;SNHG16;SNHG20;SOX2-OT;TUG1;TUSC7;UCA1;XIST;ZFAS1;LINC01133;EHHADH-AS1;SEC63P1;ZNF582-AS1;MIR31HG;PCAT1	0.319	3.83e-15	6.34e-13	1.27e-12	0.00867	36/113	4074
Glioblastoma	Disease	LncRNADisease 2.0	33	APTR;BCYRN1;CYTOR;DGCR5;GAS5;H19;HOTAIR;HOTAIRM1;HOXA-AS3;LINC00663;LINC00689;LINC00963;LINC01277;LINC01471;MALAT1;MCM3AP-AS1;MEG3;MIAT;MIR17HG;PART1;RAMP2-AS1;RPS3AP25;SNHG4;SNHG7;TP73-AS1;TUG1;TUSC7;XIST;LINC00173;LINC01116;GLIDR;WEE2-AS1;PCAT1	0.344	4.31e-15	1.38e-13	1.66e-12	0.00798	33/96	4074
Cervical_cancer	Disease	Lnc2Cancer 2.0	33	ADAMTS9-AS2;BCYRN1;CASC2;CCAT2;CDKN2B-AS1;CYTOR;GAS5;H19;HAGLR;HAND2-AS1;HOTAIR;LINC-ROR;LINC01101;LINC01139;MALAT1;MEG3;NEAT1;NNT-AS1;OIP5-AS1;PVT1;SLC16A1-AS1;SNHG1;SNHG12;SNHG16;SNHG20;SOX2-OT;TUG1;UCA1;XIST;ZNF667-AS1;LINC01503;MIR31HG;PCAT1	0.34	6.09e-15	6.13e-14	9.2e-13	0.00797	33/97	4074
Prostatic_Neoplasms	Disease	MNDR 2.0	29	CBR3-AS1;CCAT2;CDKN2B-AS1;DANCR;GAS5;H19;HCG11;HOTAIR;HOTTIP;KCNQ1OT1;LINC00963;LINC01138;MALAT1;MEG3;MIAT;NEAT1;PCAT2;PCAT6;PCGEM1;PTENP1;PVT1;SUZ12P1;TUG1;UCA1;XIST;TRPM2-AS;SOCS2-AS1;PCAT18;PCAT1	0.382	8.24e-15	9.09e-13	2.73e-12	0.00704	29/76	4074
Non_small_cell_lung_cancer	Disease	EVLncRNAs	26	ADAMTS9-AS2;AFAP1-AS1;BCYRN1;CASC2;CCAT2;CDKN2B-AS1;CES1P1;DLEU2;FAR2P1;GAS5;GAS6-AS1;GNAS-AS1;H19;HOTAIR;MALAT1;MEG3;NEAT1;PVT1;SNHG1;SOX2-OT;TP53TG1;TP73-AS1;TUG1;UCA1;XIST;PCAT1	0.426	8.47e-15	5.55e-13	2.22e-12	0.00633	26/61	4074
Lung_cancer	Disease	Lnc2Cancer 2.0	31	ADAMTS9-AS2;AFAP1-AS1;BCYRN1;CDKN2B-AS1;CYTOR;DANCR;DGCR5;GAS5;H19;HOTAIR;HOTTIP;LINC-PINT;LINC-ROR;LINC00319;LINC00663;LINC01433;LPP-AS2;MALAT1;MEG3;MIAT;MIR22HG;NEAT1;NNT-AS1;OIP5-AS1;PCAT6;PVT1;SNHG1;SNHG7;UCA1;ZEB2-AS1;TM4SF1-AS1	0.348	1.9e-14	1.79e-13	2.87e-12	0.0075	31/89	4074
Squamous_cell_carcinoma	Disease	LncRNADisease 2.0	20	BCYRN1;CBR3-AS1;CCAT2;CDKN2B-AS1;H19;HOTAIR;LINC01233;LINC01426;MALAT1;NEAT1;POU6F2-AS2;SOX2-OT;TUG1;TUSC7;UCA1;ZEB1-AS1;LINC01503;CASC9;HNF1A-AS1;PCAT1	0.541	3.48e-14	1.03e-12	1.34e-11	0.00489	20/37	4074
Bladder_cancer	Disease	EVLncRNAs	17	CDKN2B-AS1;GAS5;H19;HOTAIR;KRT19P3;MALAT1;MDC1-AS1;MEG3;PVT1;SNHG16;SUMO1P3;TUG1;UCA1;XIST;ZEB2-AS1;TNXA;PCAT1	0.654	3.55e-14	1.86e-12	9.3e-12	0.00416	17/26	4074
Colon_cancer	Disease	LncRNADisease 2.0	21	AOC4P;BACE1-AS;BCYRN1;CCAT2;CYTOR;FER1L4;H19;HOTAIR;HOXB-AS3;LINC-ROR;MALAT1;MEG3;PTENP1;PVT1;SNHG6;TP53TG1;TUG1;UCA1;XIST;ZFAS1;HNF1A-AS1	0.488	1.13e-13	3.11e-12	4.35e-11	0.00513	21/43	4074
Endometrial_cancer	Disease	LncRNADisease 2.0	18	CASC2;FER1L4;GAS5;H19;HAND2-AS1;HOTAIR;KIAA0087;LINC-ROR;LINC00672;MEG3;NEAT1;PTENP1;SNHG12;TUG1;TUSC7;UCA1;ZNRD1ASP;TDGF1P1	0.562	2.64e-13	6.78e-12	1.02e-10	0.0044	18/32	4074
Endometrial_cancer	Disease	Lnc2Cancer 2.0	18	CCAT2;DLEU2;FER1L4;GAS5;H19;HAND2-AS1;HOTAIR;KIAA0087;LINC-ROR;LINC00672;MEG3;MIR22HG;SNHG12;SNHG8;TUG1;TUSC7;UCA1;TDRG1	0.562	2.64e-13	2.34e-12	3.99e-11	0.0044	18/32	4074
Non_small_cell_lung_cancer	Disease	MNDR 2.0	27	ADAMTS9-AS2;AFAP1-AS1;BCYRN1;CCAT2;CDKN2B-AS1;FENDRR;GAS5-AS1;GAS5;GAS6-AS1;GNAS-AS1;H19;HOTAIR;HOTTIP;LINC00342;MALAT1;MEG3;NEAT1;PCAT6;PVT1;SBF2-AS1;TP53TG1;TP73-AS1;TUG1;TUSC7;UCA1;XIST;LINC01133	0.355	5.21e-13	4.31e-11	1.72e-10	0.00655	27/76	4074
Breast_cancer	Disease	MNDR 2.0	35	BCYRN1;CCAT2;CDKN2B-AS1;CYTOR;DANCR;DIRC3;DLEU1;DPP10-AS1;DSCAM-AS1;GAS5;H19;HOTAIR;KCNQ1OT1;LINC-ROR;LINC00472;LINC00511;LINC01089;LINC01405;MALAT1;MEG3;NEAT1;PVT1;RMST;SOX2-OT;ST8SIA6-AS1;STXBP5-AS1;TP73-AS1;TUNAR;UCA1;XIST;ZFAS1;WT1-AS;LINC00052;FGF14-AS2;MIR31HG	0.278	8.66e-13	5.73e-11	2.87e-10	0.0084	35/126	4074
Bladder_cancer	Disease	MNDR 2.0	20	CCAT2;CDKN2B-AS1;GAS5;H19;HAGLR;HOTAIR;KRT19P3;MALAT1;MDC1-AS1;MEG3;PVT1;SNHG16;SUMO1P3;TUG1;UCA1;XIST;ZEB2-AS1;TNXA;MIR31HG;PCAT1	0.465	1.4e-12	7.72e-11	4.63e-10	0.00488	20/43	4074
Pancreatic_cancer	Disease	Lnc2Cancer 2.0	23	ADPGK-AS1;CASC2;CDKN2B-AS1;CYTOR;GAS5;H19;HOTAIR;HOTTIP;HOXA-AS2;LINC-PINT;LINC-ROR;LINC00462;LINC00663;MALAT1;MEG3;MIAT;NEAT1;PVT1;SNHG15;TUG1;UCA1;XIST;ZEB2-AS1	0.397	1.86e-12	1.56e-11	2.81e-10	0.0056	23/58	4074
Cervical_cancer	Disease	LncRNADisease 2.0	25	BCYRN1;CCAT2;CDKN2B-AS1;GAS5;H19;HAGLR;HOTAIR;LINC01101;MALAT1;MEG3;NEAT1;NNT-AS1;NPTN-IT1;PAX8-AS1;PVT1;SLC16A1-AS1;SNHG12;SNHG16;TMPOP2;TUG1;UCA1;ZNF667-AS1;ZNRD1ASP;MIR31HG;PCAT1	0.362	2.25e-12	5.41e-11	8.66e-10	0.00607	25/69	4074
Gastric_cancer	Disease	MNDR 2.0	35	ANXA2P2;CASC2;CCAT2;CDKN2B-AS1;CYTOR;FENDRR;FER1L4;GACAT3;GAS5;H19;HOTAIR;HOTTIP;HOXA-AS2;LINC-ROR;LINC00668;MALAT1;MEG3;NEAT1;NPTN-IT1;PTENP1;PVT1;SNHG15;SNHG5;SUMO1P3;TUG1;TUSC7;UCA1;XIST;ZFAS1;WT1-AS;MYLK-AS1;KRT18P55;TDRG1;HNF1A-AS1;MIR31HG	0.267	2.98e-12	1.41e-10	9.86e-10	0.00839	35/131	4074
Malignant_glioma	Disease	LncRNADisease 2.0	27	ADAMTS9-AS2;BCYRN1;CASC2;CDKN2B-AS1;CYTOR;GAS5;H19;HOTAIR;HOTAIRM1;HOTTIP;HOXA-AS2;HOXA-AS3;LINC-ROR;LINC00320;LINC00963;MALAT1;MDC1-AS1;MEG3;NEAT1;PCGEM1;PVT1;ST7-AS1;TPT1-AS1;TUG1;TUSC7;XIST;LINC00545	0.333	2.99e-12	6.77e-11	1.15e-09	0.00654	27/81	4074
Squamous_cell_carcinoma	Disease	MNDR 2.0	18	BCYRN1;CBR3-AS1;CCAT2;CDKN2B-AS1;H19;HOTAIR;LINC01233;MALAT1;NEAT1;POU6F2-AS2;SOX2-OT;TUG1;TUSC7;UCA1;ZEB1-AS1;CASC9;HNF1A-AS1;PCAT1	0.5	3.88e-12	1.61e-10	1.28e-09	0.0044	18/36	4074
Lung_cancer	Disease	LncRNADisease 2.0	27	AFAP1-AS1;BCYRN1;CASC2;CCAT2;CDKN2B-AS1;DGCR5;FENDRR;GAS5;H19;HOTAIR;HOTTIP;KCNQ1OT1;LINC01433;MALAT1;MEG3;MIAT;MIR22HG;PCAT6;SLC16A1-AS1;SNHG1;SNHG7;SOX2-OT;UCA1;ZEB2-AS1;ZNRD1ASP;CASC8;PCAT1	0.325	5.76e-12	1.19e-10	2.22e-09	0.00654	27/83	4074
Lung_adenocarcinoma	Disease	LncRNADisease 2.0	28	ACTA2-AS1;AFAP1-AS1;CASC2;CYTOR;DGCR5;DLX6-AS1;FENDRR;GAS5;H19;HOTAIR;KCNQ1OT1;LINC-ROR;LINC00115;LINC00319;LINC00472;LINC00511;LINC01511;MALAT1;MEG3;MIAT;NPTN-IT1;RPLP0P2;SFTA1P;STAG3L2;TUG1;ZNF295-AS1;HNF1A-AS1;MIR31HG	0.315	5.89e-12	1.19e-10	2.27e-09	0.00677	28/89	4074
Prostate_cancer	Disease	EVLncRNAs	21	CBR3-AS1;CDKN2B-AS1;DANCR;GAS5;H19;HOTAIR;HOTTIP;KCNQ1OT1;LINC00963;MALAT1;MEG3;NEAT1;PCAT6;PCGEM1;PTENP1;PVT1;TUG1;UCA1;TRPM2-AS;PCAT18;PCAT1	0.412	7.14e-12	3.12e-10	1.87e-09	0.00512	21/51	4074
Renal_cell_carcinoma	Disease	LncRNADisease 2.0	20	CASC2;CYTOR;DANCR;FTX;GAS5;H19;HOTAIR;KCNQ1OT1;LBX2-AS1;LINC-ROR;LINC00887;LINC00963;MALAT1;NPTN-IT1;PTENP1;PVT1;SNRK-AS1;TRIM52-AS1;TUG1;UCA1	0.426	1.08e-11	2.08e-10	4.16e-09	0.00488	20/47	4074
Pancreatic_ductal_adenocarcinoma	Disease	Lnc2Cancer 2.0	21	AFAP1-AS1;CCAT2;CYTOR;DGCR5;H19;HOTAIR;HOTAIRM1;LINC00339;LINC00511;LINC01138;MALAT1;MEG3;PVT1;SOX2-OT;TPT1-AS1;TUG1;TUSC7;UCA1;LINC01133;CASC9;MIR31HG	0.404	1.12e-11	8.9e-11	1.69e-09	0.00512	21/52	4074
Epithelial_ovarian_cancer	Disease	Lnc2Cancer 2.0	14	CASC2;DNM3OS;FAM215A;H19;HAGLR;HOTAIR;LINC00472;MALAT1;MEG3;TUG1;UCA1;ZFAS1;ZNF300P1;TDRG1	0.609	2.79e-11	2.11e-10	4.21e-09	0.00343	14/23	4074
Cancer	Disease	MNDR 2.0	17	CBR3-AS1;CDKN2B-AS1;EPB41L4A-AS1;GAS5;H19;HOTAIR;MALAT1;MEG3;MIAT;MIR17HG;NBR2;NPTN-IT1;PTENP1;PVT1;UCA1;XIST;PCAT1	0.486	2.81e-11	1.03e-09	9.3e-09	0.00415	17/35	4074
Gastric_cancer	Disease	EVLncRNAs	28	CCAT2;CDKN2B-AS1;CYTOR;FENDRR;FER1L4;GACAT3;GAS5;H19;HOTAIR;HOXA-AS2;LINC-ROR;LINC00668;MALAT1;MEG3;NEAT1;NPTN-IT1;PTENP1;PVT1;SNHG15;SUMO1P3;TUG1;TUSC7;UCA1;WT1-AS;MYLK-AS1;KRT18P55;HNF1A-AS1;MIR31HG	0.295	3.4e-11	1.26e-09	8.91e-09	0.00676	28/95	4074
Multiple_myeloma	Disease	EVLncRNAs	9	DLEU1;DLEU2;GAS5;HOTAIR;MALAT1;MEG3;PVT1;TP73-AS1;TUG1	1	3.84e-11	1.26e-09	1.01e-08	0.00221	2023-09-09	4074
Glioblastoma	Disease	MNDR 2.0	26	APTR;BCYRN1;CYTOR;DGCR5;GAS5;H19;HOTAIR;HOTAIRM1;HOXA-AS3;LINC00663;LINC00689;LINC00963;LINC01277;MALAT1;MEG3;MIAT;PART1;RAMP2-AS1;RPS3AP25;SNHG4;TP73-AS1;TUG1;XIST;LINC00173;GLIDR;WEE2-AS1	0.302	9.01e-11	2.98e-09	2.98e-08	0.00629	26/86	4074
Breast_cancer	Disease	EVLncRNAs	21	BCYRN1;CCAT2;CDKN2B-AS1;DLEU1;DSCAM-AS1;GAS5;H19;HOTAIR;KCNQ1OT1;LINC-ROR;MALAT1;MEG3;NEAT1;PVT1;SOX2-OT;TUNAR;UCA1;XIST;ZFAS1;FGF14-AS2;MIR31HG	0.362	1.29e-10	3.76e-09	3.38e-08	0.00511	21/58	4074
Endometrial_cancer	Disease	MNDR 2.0	15	CASC2;FER1L4;GAS5;HAND2-AS1;HOTAIR;KIAA0087;LINC-ROR;MALAT1;MEG3;NEAT1;PTENP1;SNHG12;UCA1;ZNRD1ASP;TDGF1P1	0.517	1.31e-10	3.94e-09	4.34e-08	0.00367	15/29	4074
Thyroid_cancer	Disease	Lnc2Cancer 2.0	15	AFAP1-AS1;CASC2;CDKN2B-AS1;FOXD2-AS1;GAS5;H19;HOTAIR;LINC-ROR;LINC00663;MALAT1;NEAT1;PVT1;TNRC6C-AS1;TUG1;CRYM-AS1	0.517	1.31e-10	9.42e-10	1.98e-08	0.00367	15/29	4074
Oral_squamous_cell_carcinoma	Disease	LncRNADisease 2.0	13	CCAT2;FTH1P3;H19;HAS2-AS1;HOTAIR;LINC00668;MALAT1;MEG3;NEAT1;TUG1;UCA1;GTF2IRD2P1;SOX21-AS1	0.591	2.45e-10	4.49e-09	9.43e-08	0.00318	13/22	4074
Oral_squamous_cell_carcinoma	Disease	Lnc2Cancer 2.0	13	CCAT2;CDKN2B-AS1;FTH1P3;H19;HAS2-AS1;HOTAIR;LINC00668;MALAT1;MEG3;NEAT1;TUG1;UCA1;SOX21-AS1	0.591	2.45e-10	1.68e-09	3.7e-08	0.00318	13/22	4074
Malignant_glioma	Disease	MNDR 2.0	24	ADAMTS9-AS2;BCYRN1;CASC2;CDKN2B-AS1;CYTOR;GAS5;H19;HOTAIR;HOTAIRM1;HOTTIP;HOXA-AS3;LINC00320;LINC00963;MALAT1;MDC1-AS1;MEG3;NEAT1;PCGEM1;ST7-AS1;TPT1-AS1;TUG1;TUSC7;XIST;LINC00545	0.3	5.61e-10	1.55e-08	1.86e-07	0.00581	24/80	4074
Cholangiocarcinoma	Disease	Lnc2Cancer 2.0	11	AFAP1-AS1;CCAT2;H19;MALAT1;NEAT1;SNHG1;SOX2-OT;TP73-AS1;TUG1;UCA1;PCAT1	0.688	5.84e-10	3.83e-09	8.82e-08	0.0027	2023-11-16	4074
Ovarian_Neoplasms	Disease	MNDR 2.0	19	BACE1-AS;BCYRN1;CCAT2;CDKN2B-AS1;FAM215A;GACAT3;GAS5;H19;HOTAIR;LINC00472;MALAT1;MIR22HG;NEAT1;PTPRD-AS1;PVT1;TUG1;UCA1;XIST;ZNF300P1	0.365	8.16e-10	2.08e-08	2.7e-07	0.00463	19/52	4074
Esophageal_cancer	Disease	LncRNADisease 2.0	14	BCYRN1;CASC2;CDKN2B-AS1;GAS5;H19;HOTAIR;KCNQ1OT1;LINC00365;MALAT1;MEG3;PVT1;UCA1;CASC9;PCAT1	0.5	9.81e-10	1.72e-08	3.78e-07	0.00342	14/28	4074
Melanoma	Disease	Lnc2Cancer 2.0	13	CASC15;CASC2;CDKN2B-AS1;GAS5;H19;HAGLR;HOTAIR;KCNQ1OT1;LINC-ROR;MALAT1;MEG3;PVT1;UCA1	0.542	1.08e-09	6.8e-09	1.63e-07	0.00318	13/24	4074
Nasopharyngeal_carcinoma	Disease	LncRNADisease 2.0	16	AFAP1-AS1;CDKN2B-AS1;FOXD2-AS1;GAS5;H19;HOTAIR;LINC-ROR;LINC01315;MALAT1;MEG3;NEAT1;NPTN-IT1;PVT1;XIST;CASC9;HNF1A-AS1	0.421	1.52e-09	2.54e-08	5.85e-07	0.00391	16/38	4074
Pancreatic_ductal_adenocarcinoma	Disease	MNDR 2.0	12	AFAP1-AS1;H19;HOTAIR;HOTAIRM1;HOTTIP;LINC00339;MALAT1;PVT1;TUSC7;UCA1;RPL13AP23;MIR31HG	0.571	2.09e-09	4.94e-08	6.92e-07	0.00294	2023-12-21	4074
Gallbladder_cancer_	Disease	LncRNADisease 2.0	13	AFAP1-AS1;CDKN2B-AS1;CYTOR;FENDRR;H19;HOTAIR;HOXA-AS2;LINC-ROR;MALAT1;MEG3;NPTN-IT1;TUG1;UCA1	0.52	2.1e-09	3.37e-08	8.09e-07	0.00318	13/25	4074
Cancer	Disease	EVLncRNAs	13	CDKN2B-AS1;EPB41L4A-AS1;GAS5;H19;HOTAIR;MALAT1;MEG3;MIAT;MIR17HG;NBR2;PTENP1;PVT1;XIST	0.52	2.1e-09	5.5e-08	5.5e-07	0.00318	13/25	4074
Multiple_myeloma	Disease	MNDR 2.0	7	GAS5;HOTAIR;MALAT1;MEG3;PVT1;TP73-AS1;TUG1	1	7.94e-09	1.75e-07	2.63e-06	0.00172	2023-07-07	4074
Ovarian_cancer	Disease	EVLncRNAs	12	BACE1-AS;BCYRN1;GAS5;H19;HOTAIR;MALAT1;NEAT1;PVT1;UCA1;VPS9D1-AS1;XIST;LINC00942	0.522	8.44e-09	2.01e-07	2.21e-06	0.00294	2023-12-23	4074
Nasopharyngeal_carcinoma	Disease	MNDR 2.0	12	AFAP1-AS1;CDKN2B-AS1;H19;HOTAIR;LINC-ROR;LINC01315;MALAT1;MEG3;NEAT1;NPTN-IT1;XIST;HNF1A-AS1	0.5	1.58e-08	3.21e-07	5.23e-06	0.00294	2023-12-24	4074
Tongue_cancer	Disease	Lnc2Cancer 2.0	12	AFAP1-AS1;BCYRN1;CASC15;CYTOR;H19;HOTTIP;LINC00511;MALAT1;MEG3;TUG1;UCA1;LINC01503	0.5	1.58e-08	9.54e-08	2.39e-06	0.00294	2023-12-24	4074
Lung_cancer	Disease	MNDR 2.0	20	AFAP1-AS1;BCYRN1;CASC2;CCAT2;CDKN2B-AS1;FENDRR;GAS5;H19;HOTAIR;HOTTIP;LINC01433;MALAT1;MEG3;PCAT6;SNHG7;SOX2-OT;UCA1;ZNRD1ASP;CASC8;PCAT1	0.299	1.65e-08	3.21e-07	5.46e-06	0.00485	20/67	4074
Glioma	Disease	EVLncRNAs	11	ADAMTS9-AS2;BCYRN1;CASC2;CDKN2B-AS1;H19;HOTAIR;MALAT1;MEG3;NEAT1;ST7-AS1;TUG1	0.55	1.73e-08	3.78e-07	4.53e-06	0.00269	2023-11-20	4074
Pancreatic_ductal_adenocarcinoma	Disease	LncRNADisease 2.0	13	AFAP1-AS1;H19;HOTAIR;HOTAIRM1;HOTTIP;LINC00339;MALAT1;MIR600HG;PVT1;TUSC7;UCA1;RPL13AP23;MIR31HG	0.448	2.1e-08	3.23e-07	8.08e-06	0.00318	13/29	4074
Oral_squamous_cell_carcinoma	Disease	MNDR 2.0	8	CCAT2;FTH1P3;HOTAIR;MALAT1;MEG3;NEAT1;UCA1;GTF2IRD2P1	0.8	2.19e-08	4.03e-07	7.25e-06	0.00196	2023-08-10	4074
Melanoma	Disease	LncRNADisease 2.0	17	CASC15;CDKN2B-AS1;GAS5;H19;HOTAIR;HOTAIRM1;HOXA-AS2;LINC-ROR;MALAT1;MDC1-AS1;MEG3;PVT1;RMST;SNHG5;SOX2-OT;UCA1;XIST	0.34	2.21e-08	3.27e-07	8.51e-06	0.00414	17/50	4074
Multiple_myeloma	Disease	Lnc2Cancer 2.0	12	GAS5;H19;HOTAIR;MALAT1;MEG3;NEAT1;PVT1;TP73-AS1;TUG1;UCA1;ZNF663P;PCAT1	0.48	2.84e-08	1.65e-07	4.29e-06	0.00294	2023-12-25	4074
Triple_Negative_Breast_Cancer	Disease	LncRNADisease 2.0	10	CDKN2B-AS1;CYTOR;DANCR;HOTAIR;LINC-ROR;MALAT1;PCAT6;RMST;SNHG12;MAPT-AS1	0.588	3.3e-08	4.71e-07	1.27e-05	0.00245	2023-10-17	4074
Gallbladder_cancer_	Disease	Lnc2Cancer 2.0	11	AFAP1-AS1;CDKN2B-AS1;CYTOR;H19;HOTAIR;HOXA-AS2;LINC-ROR;MALAT1;MEG3;TUG1;UCA1	0.524	3.4e-08	1.9e-07	5.13e-06	0.00269	2023-11-21	4074
Cholangiocarcinoma	Disease	LncRNADisease 2.0	9	AFAP1-AS1;CCAT2;H19;MALAT1;NEAT1;SOX2-OT;TUG1;UCA1;PCAT1	0.643	5.57e-08	7.66e-07	2.14e-05	0.00221	2023-09-14	4074
Colon_cancer	Disease	MNDR 2.0	13	AOC4P;BACE1-AS;CCAT2;CYTOR;FER1L4;H19;HOTAIR;LINC-ROR;MALAT1;MEG3;PTENP1;TUG1;UCA1	0.419	5.6e-08	9.76e-07	1.85e-05	0.00318	13/31	4074
Uterine_Cervical_Neoplasms	Disease	MNDR 2.0	15	BCYRN1;CCAT2;CDKN2B-AS1;GAS5;H19;HOTAIR;MALAT1;MEG3;NPTN-IT1;PAX8-AS1;PVT1;SLC16A1-AS1;TMPOP2;UCA1;ZNRD1ASP	0.357	6.99e-08	1.16e-06	2.31e-05	0.00366	15/42	4074
Thyroid_cancer	Disease	LncRNADisease 2.0	10	AFAP1-AS1;CASC2;CDKN2B-AS1;GAS5;H19;HOTAIR;MALAT1;NEAT1;PVT1;UCA1	0.526	1.37e-07	1.76e-06	5.27e-05	0.00245	2023-10-19	4074
Prostate	Disease	LncRNADisease 2.0	10	CBR3-AS1;CDKN2B-AS1;GAS5;H19;LINC00963;MALAT1;MEG3;PCGEM1;PTENP1;PCAT1	0.526	1.37e-07	1.76e-06	5.27e-05	0.00245	2023-10-19	4074
Lung_adenocarcinoma	Disease	MNDR 2.0	16	ACTA2-AS1;AFAP1-AS1;DLX6-AS1;GAS5;H19;HOTAIR;LINC00115;LINC00511;LINC01511;MALAT1;MEG3;MIAT;RPLP0P2;STAG3L2;ZNF295-AS1;HNF1A-AS1	0.314	2.05e-07	3.19e-06	6.79e-05	0.00389	16/51	4074
Renal_cell_carcinoma	Disease	Lnc2Cancer 2.0	16	CASC2;CDKN2B-AS1;CYTOR;DANCR;DLX6-AS1;FTX;GAS5;HOTAIR;LINC-ROR;LINC00887;MALAT1;NEAT1;PVT1;SNHG15;TUG1;UCA1	0.314	2.05e-07	1.11e-06	3.1e-05	0.00389	16/51	4074
Esophageal_squamous_cancer	Disease	MNDR 2.0	8	AFAP1-AS1;HOTAIR;LINC01233;MEG3;NPTN-IT1;TP73-AS1;TUG1;TDRG1	0.667	2.12e-07	3.19e-06	7.02e-05	0.00196	2023-08-12	4074
Neuroblastoma	Disease	Lnc2Cancer 2.0	12	CASC15;GAS5;H19;HAGLR;LINC00467;MALAT1;MEG3;SNHG1;SNHG16;SNHG8;SOX2-OT;DBH-AS1	0.414	2.18e-07	1.14e-06	3.29e-05	0.00293	2023-12-29	4074
Renal_cancer	Disease	EVLncRNAs	7	GAS5;H19;HOTAIR;KCNQ1OT1;MALAT1;MEG3;PVT1	0.778	2.52e-07	5.08e-06	6.6e-05	0.00172	2023-07-09	4074
Osteosarcoma	Disease	MNDR 2.0	13	CDKN2B-AS1;DANCR;FENDRR;H19;HOTAIR;HOTTIP;MALAT1;MEG3;SNHG12;TUG1;TUSC7;UCA1;HNF1A-AS1	0.361	4.5e-07	6.48e-06	0.000149	0.00317	13/36	4074
Cervical_cancer	Disease	EVLncRNAs	10	BCYRN1;CCAT2;CDKN2B-AS1;GAS5;H19;HOTAIR;MALAT1;MEG3;NPTN-IT1;TMPOP2	0.476	4.61e-07	8.63e-06	0.000121	0.00245	2023-10-21	4074
Renal_clear_cell_carcinoma	Disease	Lnc2Cancer 2.0	15	ADAMTS9-AS2;CCAT2;CYTOR;DGCR5;H19;LINC00887;LINC00963;MALAT1;MEG3;MIR210HG;NEAT1;PTENP1;PVT1;SNHG14;TUG1	0.306	7e-07	3.52e-06	0.000106	0.00365	15/49	4074
Small_cell_lung_cancer	Disease	Lnc2Cancer 2.0	6	CCAT2;H19;HOTAIR;HOTTIP;PVT1;TUG1	0.857	7.51e-07	3.61e-06	0.000113	0.00147	2023-06-07	4074
Retinoblastoma	Disease	Lnc2Cancer 2.0	7	AFAP1-AS1;BDNF-AS;DANCR;H19;HOTAIR;MALAT1;MEG3	0.7	7.9e-07	3.61e-06	0.000119	0.00172	2023-07-10	4074
Malignant_melanoma	Disease	Lnc2Cancer 2.0	7	CASC2;H19;HOTAIR;LINC-ROR;MALAT1;SNHG5;TUG1	0.7	7.9e-07	3.61e-06	0.000119	0.00172	2023-07-10	4074
Acute_myeloid_leukemia	Disease	LncRNADisease 2.0	9	CDKN2B-AS1;HOTAIR;HOTAIRM1;MALAT1;MEG3;TUG1;TUSC7;UCA1;WT1-AS	0.5	1.05e-06	1.3e-05	0.000404	0.0022	2023-09-18	4074
Esophageal_cancer	Disease	MNDR 2.0	8	BCYRN1;CDKN2B-AS1;H19;KCNQ1OT1;MALAT1;PVT1;UCA1;CASC9	0.571	1.13e-06	1.56e-05	0.000374	0.00196	2023-08-14	4074
Neuroblastoma	Disease	EVLncRNAs	8	CASC15;CDKN2B-AS1;H19;HAGLR;LINC00467;MALAT1;MEG3;SNHG16	0.571	1.13e-06	1.97e-05	0.000296	0.00196	2023-08-14	4074
Lung_adenocarcinoma	Disease	EVLncRNAs	13	ACTA2-AS1;DLX6-AS1;FAR2P1;GAS5;H19;HOTAIR;LINC00987;LINC01511;MALAT1;MEG3;RPLP0P2;ZNF295-AS1;HNF1A-AS1	0.333	1.3e-06	2.13e-05	0.000341	0.00317	13/39	4074
Lung_squamous_cell_carcinoma	Disease	LncRNADisease 2.0	10	CCAT2;LINC01600;MEG3;NPTN-IT1;PVT1;SFTA1P;SNHG1;SOX2-OT;TUG1;LINC01133	0.435	1.31e-06	1.58e-05	0.000504	0.00245	2023-10-23	4074
Neuroendocrine_prostate_cancer	Disease	Lnc2Cancer 2.0	5	FENDRR;H19;TUNAR;LINC00514;SSTR5-AS1	1	1.64e-06	7.08e-06	0.000248	0.00123	2023-05-05	4074
Vulva_squamous_cell_carcinoma	Disease	Lnc2Cancer 2.0	5	HOTAIR;MALAT1;MEG3;MIR99AHG;NEAT1	1	1.64e-06	7.08e-06	0.000248	0.00123	2023-05-05	4074
Prostat	Disease	MNDR 2.0	9	CBR3-AS1;CDKN2B-AS1;GAS5;H19;MALAT1;MEG3;PCGEM1;PTENP1;PCAT1	0.474	1.86e-06	2.46e-05	0.000616	0.0022	2023-09-19	4074
Multiple_myeloma	Disease	LncRNADisease 2.0	10	GAS5;H19;HOTAIR;MALAT1;MEG3;PVT1;TP73-AS1;TUG1;UCA1;PCAT1	0.417	2.11e-06	2.46e-05	0.000812	0.00245	2023-10-24	4074
Type_2_diabetes_mellitus	Disease	EVLncRNAs	6	CDKN2B-AS1;GAS5;H19;MEG3;PVT1;LINC00271	0.75	2.83e-06	4.36e-05	0.000741	0.00147	2023-06-08	4074
Laryngeal_squamous_cell_cancer	Disease	Lnc2Cancer 2.0	9	AFAP1-AS1;CDKN2B-AS1;H19;HOTAIR;MALAT1;NEAT1;SNHG1;SOX2-OT;MIR31HG	0.45	3.18e-06	1.33e-05	0.00048	0.0022	2023-09-20	4074
Huntington`s_disease	Disease	LncRNADisease 2.0	7	BDNF-AS;DGCR5;HTT-AS;MEG3;NEAT1;TUG1;TUNAR	0.583	4.6e-06	5.06e-05	0.00177	0.00172	2023-07-12	4074
Renal_cancer	Disease	LncRNADisease 2.0	7	GAS5;H19;HOTAIR;KCNQ1OT1;MALAT1;MEG3;PVT1	0.583	4.6e-06	5.06e-05	0.00177	0.00172	2023-07-12	4074
Renal_cell_carcinoma	Disease	MNDR 2.0	12	CASC2;GAS5;H19;HOTAIR;LINC00963;MALAT1;NPTN-IT1;PTENP1;PVT1;TRIM52-AS1;TUG1;UCA1	0.324	4.6e-06	5.44e-05	0.00152	0.00293	12/37	4074
Acute_myeloid_leukemia	Disease	MNDR 2.0	7	CDKN2B-AS1;HOTAIR;HOTAIRM1;MEG3;TUSC7;UCA1;WT1-AS	0.583	4.6e-06	5.44e-05	0.00152	0.00172	2023-07-12	4074
Renal_cancer	Disease	MNDR 2.0	7	GAS5;H19;HOTAIR;KCNQ1OT1;MALAT1;MEG3;PVT1	0.583	4.6e-06	5.44e-05	0.00152	0.00172	2023-07-12	4074
Ovarian_epithelial_cancer	Disease	LncRNADisease 2.0	9	CCAT2;DLEU1;DNM3OS;H19;HAGLR;HOTAIR;MALAT1;MEG3;ZFAS1	0.429	5.22e-06	5.58e-05	0.00201	0.0022	2023-09-21	4074
Nasopharyngeal_carcinoma	Disease	Lnc2Cancer 2.0	19	AFAP1-AS1;CDKN2B-AS1;FOXD2-AS1;GAS5;H19;HOTAIR;LINC-ROR;LINC00494;MALAT1;MEF2C-AS1;MEG3;NEAT1;PVT1;SNHG1;XIST;ZFAS1;CASC9;HNF1A-AS1;SSTR5-AS1	0.218	7.03e-06	2.87e-05	0.00106	0.00459	19/87	4074
Bladder_urothelial_cancer	Disease	LncRNADisease 2.0	6	GAS5;HOTAIR;MALAT1;MEG3;PVT1;TUG1	0.667	7.98e-06	8.08e-05	0.00307	0.00147	2023-06-09	4074
Leukemia	Disease	LncRNADisease 2.0	6	CDKN2B-AS1;DLEU2;GAS5;HOTAIR;HOTAIRM1;NEAT1	0.667	7.98e-06	8.08e-05	0.00307	0.00147	2023-06-09	4074
Liver_cirrhosis	Disease	LncRNADisease 2.0	5	APTR;GAS5;HOTAIR;MALAT1;MEG3	0.833	9.27e-06	8.7e-05	0.00357	0.00123	2023-05-06	4074
Pituitary_adenoma	Disease	LncRNADisease 2.0	5	CCAT2;H19;HOTAIR;MALAT1;MEG3	0.833	9.27e-06	8.7e-05	0.00357	0.00123	2023-05-06	4074
B_cell_lymphoma	Disease	LncRNADisease 2.0	5	GAS5;HOTAIR;MALAT1;PVT1;TUG1	0.833	9.27e-06	8.7e-05	0.00357	0.00123	2023-05-06	4074
B_cell_lymphoma	Disease	MNDR 2.0	5	GAS5;HOTAIR;MALAT1;PVT1;TUG1	0.833	9.27e-06	9.99e-05	0.00307	0.00123	2023-05-06	4074
Oral_squamous_cell_carcinoma	Disease	EVLncRNAs	5	HOTAIR;MALAT1;MEG3;NEAT1;UCA1	0.833	9.27e-06	0.000135	0.00243	0.00123	2023-05-06	4074
Huntington`s_disease	Disease	MNDR 2.0	7	BDNF-AS;DGCR5;HTT-AS;MEG3;NEAT1;TUG1;TUNAR	0.538	9.36e-06	9.99e-05	0.0031	0.00172	2023-07-13	4074
Gallbladder_cancer_	Disease	MNDR 2.0	7	CDKN2B-AS1;H19;HOTAIR;LINC-ROR;MALAT1;MEG3;NPTN-IT1	0.538	9.36e-06	9.99e-05	0.0031	0.00172	2023-07-13	4074
Lung_squamous_cell_carcinoma	Disease	Lnc2Cancer 2.0	10	AFAP1-AS1;LINC00472;LINC00511;MIR22HG;PCAT6;SFTA1P;SNHG1;SOX2-OT;LINC01133;CASC9	0.357	1.09e-05	4.33e-05	0.00165	0.00244	2023-10-28	4074
Pancreatic_cancer	Disease	EVLncRNAs	9	CYTOR;DDX6P1;GAS5;HOTAIR;HOTTIP;LINC-ROR;MALAT1;MEG3;PVT1	0.391	1.28e-05	0.000177	0.00335	0.0022	2023-09-23	4074
Neuroblastoma	Disease	LncRNADisease 2.0	13	CASC15;FGD5-AS1;GAS5;H19;HAGLR;HOTAIR;LINC00467;MALAT1;MEG3;SNHG1;SNHG16;SNHG8;DBH-AS1	0.271	1.7e-05	0.000156	0.00654	0.00316	13/48	4074
Colon_cancer	Disease	EVLncRNAs	7	BACE1-AS;CCAT2;H19;HOTAIR;MALAT1;MEG3;TUSC7	0.5	1.76e-05	0.000224	0.00461	0.00172	2023-07-14	4074
Pre-eclampsia	Disease	LncRNADisease 2.0	6	H19;HOTAIR;MALAT1;TUG1;FLT1P1;YWHAEP7	0.6	1.88e-05	0.000168	0.00724	0.00147	2023-06-10	4074
Uveal_melanoma	Disease	Lnc2Cancer 2.0	6	FTH1P3;FTX;JPX;MALAT1;PVT1;XIST	0.6	1.88e-05	7.28e-05	0.00284	0.00147	2023-06-10	4074
Huntington`s_disease	Disease	EVLncRNAs	6	BDNF-AS;DGCR5;HTT-AS;MEG3;NEAT1;TUG1	0.6	1.88e-05	0.000224	0.00493	0.00147	2023-06-10	4074
Acute_myeloid_leukemia	Disease	EVLncRNAs	6	CDKN2B-AS1;HOTAIR;HOTAIRM1;MEG3;UCA1;WT1-AS	0.6	1.88e-05	0.000224	0.00493	0.00147	2023-06-10	4074
Melanoma	Disease	MNDR 2.0	9	CASC15;CDKN2B-AS1;GAS5;H19;HOTAIR;LINC-ROR;MALAT1;SNHG5;UCA1	0.375	1.92e-05	0.000199	0.00636	0.0022	2023-09-24	4074
Acute_promyelocytic_leukemia	Disease	LncRNADisease 2.0	4	HOTAIRM1;HOXA-AS2;NEAT1;PVT1	1	2.36e-05	0.000206	0.00909	0.000982	2023-04-04	4074
Acute_promyelocytic_leukemia	Disease	MNDR 2.0	4	HOTAIRM1;HOXA-AS2;NEAT1;PVT1	1	2.36e-05	0.000237	0.00781	0.000982	2023-04-04	4074
Oral_cancer	Disease	Lnc2Cancer 2.0	4	CDKN2B-AS1;LINC-ROR;OIP5-AS1;MIR31HG	1	2.36e-05	8.48e-05	0.00356	0.000982	2023-04-04	4074
Malignant_glioma	Disease	Lnc2Cancer 2.0	4	DANCR;HOTAIR;HOTTIP;HOXA-AS2	1	2.36e-05	8.48e-05	0.00356	0.000982	2023-04-04	4074
Acute_promyelocytic_leukemia	Disease	Lnc2Cancer 2.0	4	H19;HOTAIRM1;NEAT1;PVT1	1	2.36e-05	8.48e-05	0.00356	0.000982	2023-04-04	4074
Obesity	Disease	EVLncRNAs	4	BDNF-AS;H19;NEAT1;SNHG11	1	2.36e-05	0.000258	0.00618	0.000982	2023-04-04	4074
Lymphoma	Disease	EVLncRNAs	4	DLEU2;GAS5;PVT1;SNHG5	1	2.36e-05	0.000258	0.00618	0.000982	2023-04-04	4074
Chromophobe_renal_cell_carcinoma	Disease	LncRNADisease 2.0	5	LINC00336;LINC00882;SNHG7;TMEM51-AS1;C21orf62-AS1	0.714	3.06e-05	0.000256	0.0118	0.00123	2023-05-07	4074
Diabetes_mellitus	Disease	LncRNADisease 2.0	5	CDKN2B-AS1;MALAT1;MEG3;PVT1;TUG1	0.714	3.06e-05	0.000256	0.0118	0.00123	2023-05-07	4074
Pre-eclampsia	Disease	MNDR 2.0	5	H19;HOTAIR;MALAT1;FLT1P1;YWHAEP7	0.714	3.06e-05	0.000298	0.0101	0.00123	2023-05-07	4074
Tongue_cancer	Disease	LncRNADisease 2.0	8	AFAP1-AS1;BCYRN1;CYTOR;HOTTIP;MALAT1;MEG3;UCA1;LINC01503	0.4	3.25e-05	0.000266	0.0125	0.00196	2023-08-20	4074
Malignant_pleural_mesothelioma	Disease	EVLncRNAs	6	GAS5;NEAT1;PAX8-AS1;PVT1;SNHG8;POT1-AS1	0.545	3.88e-05	0.000391	0.0102	0.00147	2023-06-11	4074
Melanoma	Disease	EVLncRNAs	6	CDKN2B-AS1;GAS5;H19;HOTAIR;MALAT1;UCA1	0.545	3.88e-05	0.000391	0.0102	0.00147	2023-06-11	4074
Thyroid_cancer,_papillary	Disease	LncRNADisease 2.0	15	DCTN1-AS1;GAS5;H19;HAGLR;HAGLROS;HOTAIR;HOTTIP;LINC-ROR;MALAT1;MEG3;NAMA;NEAT1;PVT1;SNHG12;LINC00271	0.221	5.58e-05	0.000448	0.0215	0.00363	15/68	4074
Rheumatoid_arthritis	Disease	LncRNADisease 2.0	6	FBXL19-AS1;H19;HOTAIR;MALAT1;UCA1;ZFAS1	0.5	7.3e-05	0.000574	0.0281	0.00147	2023-06-12	4074
Pancreatic_ductal_adenocarcinoma	Disease	EVLncRNAs	6	AFAP1-AS1;H19;HOTAIRM1;HOTTIP;MALAT1;PVT1	0.5	7.3e-05	0.000683	0.0191	0.00147	2023-06-12	4074
Liver_cancer	Disease	EVLncRNAs	6	H19;HOTAIR;LINC-ROR;MALAT1;MIR7-3HG;UCA1	0.5	7.3e-05	0.000683	0.0191	0.00147	2023-06-12	4074
Thyroid_cancer	Disease	MNDR 2.0	5	CDKN2B-AS1;H19;MALAT1;PVT1;UCA1	0.625	7.68e-05	0.000726	0.0254	0.00123	2023-05-08	4074
Intraductal_Papillary_Mucinous_Neoplasms_of_the_Pancreas	Disease	Lnc2Cancer 2.0	5	CDKN2B-AS1;LINC00472;MEG3;PVT1;UCA1	0.625	7.68e-05	0.00027	0.0116	0.00123	2023-05-08	4074
Tumor	Disease	EVLncRNAs	5	CDKN2B-AS1;GAS5;H19;MALAT1;PTENP1	0.625	7.68e-05	0.000694	0.0201	0.00123	2023-05-08	4074
Triple_Negative_Breast_Cancer	Disease	Lnc2Cancer 2.0	8	CDKN2B-AS1;CYTOR;DANCR;HOTAIR;LINC-ROR;MALAT1;PCAT6;LINC00052	0.348	0.000105	0.00036	0.0159	0.00196	2023-08-23	4074
Lung_small_cell_carcinoma	Disease	LncRNADisease 2.0	4	CCAT2;HOTAIR;MALAT1;TUG1	0.8	0.000111	0.000855	0.0427	0.000982	2023-04-05	4074
Liver_cirrhosis	Disease	MNDR 2.0	4	APTR;GAS5;MALAT1;MEG3	0.8	0.000111	0.000993	0.0367	0.000982	2023-04-05	4074
Pituitary_adenoma	Disease	MNDR 2.0	4	H19;HOTAIR;MALAT1;MEG3	0.8	0.000111	0.000993	0.0367	0.000982	2023-04-05	4074
Leukemia	Disease	Lnc2Cancer 2.0	4	NEAT1;PVT1;XIST;LINC00173	0.8	0.000111	0.000364	0.0168	0.000982	2023-04-05	4074
Pituitary_adenoma	Disease	Lnc2Cancer 2.0	4	CCAT2;HOTAIR;MALAT1;MEG3	0.8	0.000111	0.000364	0.0168	0.000982	2023-04-05	4074
Pituitary_adenoma	Disease	EVLncRNAs	4	H19;HOTAIR;MALAT1;MEG3	0.8	0.000111	0.000969	0.0291	0.000982	2023-04-05	4074
Lung_cancer	Disease	EVLncRNAs	10	AFAP1-AS1;BCYRN1;H19;HOTAIR;HOTTIP;LINC01433;MALAT1;MEG3;NEAT1;UCA1	0.27	0.000162	0.00137	0.0424	0.00244	10/37	4074
Chronic_myelogenous_leukemia	Disease	Lnc2Cancer 2.0	5	H19;HOTAIR;MEG3;SNHG5;UCA1	0.556	0.000163	0.000524	0.0246	0.00123	2023-05-09	4074
Liver_cancer	Disease	Lnc2Cancer 2.0	7	H19;HAGLR;HOTAIR;MALAT1;MEG3;MIR7-3HG;UCA1	0.35	0.000274	0.000862	0.0414	0.00171	2023-07-20	4074
Papillary_thyroid_cancer	Disease	Lnc2Cancer 2.0	15	GAS5;H19;HAGLR;HAGLROS;HOTAIR;HOTTIP;LINC-ROR;MALAT1;MEG3;NAMA;NEAT1;PVT1;SLC26A4-AS1;SNHG12;LINC00271	0.19	0.000328	0.00101	0.0495	0.00362	15/79	4074
Cell Marker
Set	Class	Sub_Class	Count	LncRNA	Simpson	P-value	FDR	Bonferroni	Jaccard	%	Input_number
SLC16A7+_cell	Cell_Marker	_	52	ARHGEF26-AS1;ASB16-AS1;BTN2A3P;CCDC144B;CDKN2B-AS1;DLEU1;EMC3-AS1;FBXL19-AS1;GABPB1-AS1;GTF2H2B;HCG11;HERC2P9;INE1;IPO5P1;ITPK1-AS1;JPX;KCNQ1OT1;KDM4A-AS1;LINC00311;LINC00476;MALAT1;MIR17HG;MIRLET7BHG;NEAT1;NFYC-AS1;NPTN-IT1;PDXDC2P;PINK1-AS;RAMP2-AS1;RFPL1S;RPLP0P2;SCAND2P;SLC7A11-AS1;SLC9A7P1;SMCR5;SNHG12;SNHG21;SNHG7;TEKT4P2;THUMPD3-AS1;TMEM198B;TMEM254-AS1;TPT1-AS1;TRIM52-AS1;TSC22D1-AS1;TSIX…	0.495	3.97e-32	2.66e-30	2.66e-30	0.0126	52/105	4074
Multilymphoid_progenitor_cell	Cell_Marker	_	28	CCDC144CP;CROCCP2;DARS-AS1;DLGAP1-AS1;EIF2S2P3;EIF3EP1;FAM157C;GVINP1;LENG8-AS1;LINC00304;MALAT1;MZF1-AS1;PRKCQ-AS1;RPL32P3;RPS4XP16;SAP30L-AS1;SLC25A5-AS1;SNHG6;SNHG7;SNHG9;SOX2-OT;SRP72P2;TPT1-AS1;TUSC7;YTHDF3-AS1;ZFAS1;ALOX12P2;LINC00869	0.651	2e-22	6.7e-21	1.34e-20	0.00685	28/43	4074
Leydig_cell	Cell_Marker	_	15	DANCR;PAXIP1-AS2;PDXDC2P;RPARP-AS1;SBDSP1;SCAMP1-AS1;SNHG16;SNHG17;STAG3L2;TMEM254-AS1;HHIP-AS1;GUSBP1;PDCD4-AS1;LINC01116;GLIDR	0.882	5.15e-16	1.15e-14	3.45e-14	0.00368	15/17	4074
Meiotic_prophase_fetal_germ_cell	Cell_Marker	_	22	ABCA17P;ADORA2A-AS1;ANKRD36BP2;DPY19L1P1;GABPB1-AS1;HOXB-AS3;KCNQ1OT1;LINC00467;MALAT1;MCM3AP-AS1;NR2F1-AS1;RBM26-AS1;RPL23AP82;SPAG5-AS1;SRRM2-AS1;SVIL-AS1;THUMPD3-AS1;TTC28-AS1;WDFY3-AS2;UGDH-AS1;ANKRD26P3;TNKS2-AS1	0.512	8.39e-15	1.41e-13	5.62e-13	0.00537	22/43	4074
Mitotic_arrest_phase_fetal_germ_cell	Cell_Marker	_	13	ABCA17P;DLEU1;FAR2P1;HAGLR;HEIH;HOXB-AS3;MALAT1;NR2F1-AS1;NUTM2B-AS1;RNF216P1;SERTAD4-AS1;ZNF667-AS1;UGDH-AS1	0.65	4.37e-11	5.86e-10	2.93e-09	0.00319	13/20	4074
Oogenesis_phase_fetal_germ_cell	Cell_Marker	_	15	AFAP1-AS1;FAM167A-AS1;FER1L4;IPO5P1;MAGI2-AS3;PDXDC2P;TPM3P9;USP3-AS1;ZNF815P;GOLGA2P5;BBOX1-AS1;PLCG1-AS1;WASH3P;POLR2J4;SSTR5-AS1	0.417	5.89e-09	6.58e-08	3.95e-07	0.00366	15/36	4074
Granulosa_cell	Cell_Marker	_	6	CROCCP2;EPB41L4A-AS1;LINC00467;MEG3;RPS18P9;SNHG17	0.857	7.51e-07	7.19e-06	5.03e-05	0.00147	2023-06-07	4074
Regulatory_T_(Treg)_cell	Cell_Marker	_	6	ANXA2P2;CYTOR;ENTPD1-AS1;LINC00963;IL21R-AS1;MIR497HG	0.667	7.98e-06	6.16e-05	0.000535	0.00147	2023-06-09	4074
Mitotic_fetal_germ_cell	Cell_Marker	_	9	CCDC144CP;GAS5;MEG3;RPARP-AS1;RPS18P9;SNHG16;SNHG3;SNHG5;THAP9-AS1	0.409	8.28e-06	6.16e-05	0.000555	0.0022	2023-09-22	4074
Exhausted_CD8+_T_cell	Cell_Marker	_	5	CD27-AS1;ENTPD1-AS1;LINC00299;LINC00963;MIR497HG	0.833	9.27e-06	6.21e-05	0.000621	0.00123	2023-05-06	4074
Secretory_progenitor_cell	Cell_Marker	_	6	BCYRN1;CYP2B7P;NCF1B;RPS18P9;ZNF503-AS1;WASH3P	0.5	7.3e-05	0.000445	0.00489	0.00147	2023-06-12	4074
Gonadal_endothelial_cell	Cell_Marker	_	7	CROCCP2;HEIH;HOTAIRM1;NEAT1;NR2F1-AS1;SBDSP1;TP53TG1	0.412	8.27e-05	0.000462	0.00554	0.00171	2023-07-17	4074
Brush_cell_(Tuft_cell)	Cell_Marker	_	4	EPB41L4A-AS1;HOTAIRM1;MIAT;SNHG1	0.8	0.000111	0.000496	0.00744	0.000982	2023-04-05	4074
Lymphoid-primed_multipotent_progenitor_cell	Cell_Marker	_	4	ITPK1-AS1;LINC01359;PWRN1;SGMS1-AS1	0.8	0.000111	0.000496	0.00744	0.000982	2023-04-05	4074
Neuroendocrine_cell	Cell_Marker	_	4	EPB41L4A-AS1;HOTAIRM1;MIAT;SNHG1	0.8	0.000111	0.000496	0.00744	0.000982	2023-04-05	4074
Microglial_cell	Cell_Marker	_	5	LINC00461;LINC01094;NEAT1;TMEM161B-AS1;LINC01551	0.5	0.000307	0.00119	0.0206	0.00123	2023-05-10	4074
Migration_phase_fetal_germ_cell	Cell_Marker	_	4	ESRG;RPARP-AS1;SNHG17;TTTY14	0.667	0.000315	0.00119	0.0211	0.000981	2023-04-06	4074
Monocyte	Cell_Marker	_	6	ADORA2A-AS1;MIR22HG;NEAT1;VIM-AS1;PRKAG2-AS1;UCKL1-AS1	0.4	0.000329	0.00119	0.022	0.00147	2023-06-15	4074
Interneuron	Cell_Marker	_	3	MEG3;SOX2-OT;LINC01551	1	0.000338	0.00119	0.0226	0.000736	2023-03-03	4074
Cancer Hallmark
Set	Class	Sub_Class	Count	LncRNA	Simpson	P-value	FDR	Bonferroni	Jaccard	%	Input_number
prognosis	Cancer_Hallmark	_	55	ADAMTS9-AS2;AFAP1-AS1;AOC4P;ARRDC1-AS1;CASC15;CASC2;CCAT2;DANCR;FENDRR;FER1L4;FOXD2-AS1;FTX;GAS5;GAS6-AS1;H19;HCG11;HEIH;HOTAIR;HOTAIRM1;HOTTIP;HOXA-AS2;LINC00115;LINC00472;LINC00654;LINC00668;MALAT1;MEG3;NEAT1;NFYC-AS1;PCAT6;PVT1;RMST;RPLP0P2;SLC26A4-AS1;SNHG1;SNHG10;SNHG15;SNHG20;SNHG3;THUMPD3-AS1;TMPO-AS1;TP73-AS1;TUG1;TUSC7;UCA1;XIST;ZFAS1;WT1-AS;RPL13AP23;LINC01133;TRPM2-AS;HNF1A-AS1;FGF14-A…	0.34	7.47e-24	5.23e-23	5.23e-23	0.0132	55/162	4074
apoptosis	Cancer_Hallmark	_	36	AFAP1-AS1;CASC2;CCAT2;FER1L4;GAS5;H19;HOTAIR;HOTTIP;HOXA-AS2;LINC00467;LINC00963;MALAT1;MEG3;NAMA;NEAT1;PCAT6;PCGEM1;PTENP1;PVT1;SNHG1;SNHG12;SNHG15;SUMO1P3;TP73-AS1;TUG1;TUSC7;UCA1;XIST;ZFAS1;WT1-AS;LINC01133;TRPM2-AS;SOCS2-AS1;HNF1A-AS1;MIR31HG;PCAT1	0.383	4.31e-18	1.51e-17	3.02e-17	0.00871	36/94	4074
invasion	Cancer_Hallmark	_	37	ADAMTS9-AS2;AFAP1-AS1;BACE1-AS;CASC15;CASC2;CCAT2;DANCR;FENDRR;FER1L4;FTX;GAS5;H19;HEIH;HOTAIR;HOTTIP;MALAT1;MEG3;MIR503HG;NEAT1;PCGEM1;PTENP1;PVT1;SNHG15;SNHG20;SNHG5;TUG1;UCA1;XIST;ZFAS1;WT1-AS;RPL13AP23;LINC01133;LINC00052;CASC9;HNF1A-AS1;MIR31HG;PCAT1	0.319	1.53e-15	3.57e-15	1.07e-14	0.00891	37/116	4074
proliferation	Cancer_Hallmark	_	49	AFAP1-AS1;AOC4P;BACE1-AS;CASC15;CASC2;CCAT2;DLEU2;FER1L4;FTX;GAS5;H19;HOTAIR;HOTAIRM1;HOTTIP;HOXA-AS2;LINC00467;LINC00472;LINC00668;LINC00963;MALAT1;MEG3;NEAT1;PCAT6;PCGEM1;PTENP1;PVT1;SBF2-AS1;SNHG1;SNHG12;SNHG15;SNHG20;SNHG5;SUMO1P3;TP73-AS1;TUG1;TUSC7;UCA1;XIST;ZEB1-AS1;ZFAS1;ZNF300P1;WT1-AS;LINC01133;LINC00052;SOCS2-AS1;HNF1A-AS1;DBH-AS1;MIR31HG;PCAT1	0.25	2.66e-15	4.66e-15	1.86e-14	0.0116	49/196	4074
migration	Cancer_Hallmark	_	36	ADAMTS9-AS2;AFAP1-AS1;AOC4P;CASC2;CCAT2;FENDRR;FER1L4;FTX;GAS5;H19;HOTAIR;HOTTIP;LINC00472;LINC00963;MALAT1;MEG3;MIR503HG;NEAT1;PCGEM1;PTENP1;PVT1;SBF2-AS1;SNHG12;SNHG20;SUMO1P3;TUG1;UCA1;XIST;ZNF300P1;WT1-AS;LINC01133;LINC00052;CASC9;HNF1A-AS1;MIR31HG;PCAT1	0.283	2.1e-13	2.94e-13	1.47e-12	0.00864	36/127	4074
metastasis	Cancer_Hallmark	_	18	GAS5;H19;HOTAIR;HOTTIP;LINC00963;MALAT1;MEG3;NEAT1;PCAT6;PTENP1;SBF2-AS1;TUG1;XIST;ZEB1-AS1;ZFAS1;ZNF300P1;WT1-AS;LINC01133	0.419	1.62e-10	1.89e-10	1.13e-09	0.00439	18/43	4074
EMT	Cancer_Hallmark	_	12	AOC4P;GAS5;H19;HOTAIR;HOTTIP;MALAT1;NEAT1;TUG1;UCA1;ZEB1-AS1;LINC01133;HNF1A-AS1	0.286	1.98e-05	1.98e-05	0.000139	0.00292	12/42	4074
