## Supplementary material for "Pan-cancer characterization of ncRNA synergistic competition uncovers potential carcinogenic biomarkers": S6 Data

### Sheet: Sheet1
Table S6 Drug enrichment of ncRNA synergistic competition networks.
ACC
Set	Class	Sub_Class	Count	LncRNA	Simpson	P-value	FDR	Bonferroni	Jaccard	%	Input_number
cisplatin	Drug	Lnc2Cancer	5	H19;RAB11B-AS1;CASC2;MEG3;UCA1	0.238	1.34e-05	0.000878	0.00176	0.00552	45067	890
BLCA
Set	Class	Sub_Class	Count	LncRNA	Simpson	P-value	FDR	Bonferroni	Jaccard	%	Input_number
cisplatin	Drug	Lnc2Cancer	11	UCA1;CASC2;GAS5;MALAT1;SFTA1P;XIST;HOTAIR;RAB11B-AS1;MEG3;TRPM2-AS;H19	0.524	3.78e-09	2.48e-07	4.95e-07	0.00332	45251	3299
BRCA
Set	Class	Sub_Class	Count	LncRNA	Simpson	P-value	FDR	Bonferroni	Jaccard	%	Input_number
cisplatin	Drug	Lnc2Cancer	11	XIST;H19;HOTAIR;MEG3;MALAT1;RAB11B-AS1;CASC2;UCA1;TRPM2-AS;GAS5;SFTA1P	0.524	2.19e-08	1.43e-06	2.87e-06	0.00281	45251	3905
CESC
Set	Class	Sub_Class	Count	LncRNA	Simpson	P-value	FDR	Bonferroni	Jaccard	%	Input_number
cisplatin	Drug	Lnc2Cancer	9	CASC2;GAS5;MALAT1;RAB11B-AS1;XIST;HOTAIR;UCA1;TRPM2-AS;SFTA1P	0.429	2.02e-07	1.32e-05	2.65e-05	0.00325	45190	2761
CHOL
Set	Class	Sub_Class	Count	LncRNA	Simpson	P-value	FDR	Bonferroni	Jaccard	%	Input_number
/	/	/	/	/	/	/	/	/	/	/	506
COAD
Set	Class	Sub_Class	Count	LncRNA	Simpson	P-value	FDR	Bonferroni	Jaccard	%	Input_number
cisplatin	Drug	Lnc2Cancer	8	H19;SFTA1P;HOTAIR;RAB11B-AS1;MALAT1;MEG3;UCA1;GAS5	0.381	1.34e-06	8.78e-05	0.000176	0.00319	45159	2493
doxorubicin	Drug	Lnc2Cancer	5	H19;HOTAIR;MALAT1;FENDRR;GAS5	0.333	0.000295	0.0129	0.0386	0.002	45061	2493
DLBC
Set	Class	Sub_Class	Count	LncRNA	Simpson	P-value	FDR	Bonferroni	Jaccard	%	Input_number
cisplatin	Drug	Lnc2Cancer	6	GAS5;MALAT1;CASC2;SFTA1P;HOTAIR;MEG3	0.286	8.65e-05	0.00567	0.0113	0.00275	45098	2167
ESCA
Set	Class	Sub_Class	Count	LncRNA	Simpson	P-value	FDR	Bonferroni	Jaccard	%	Input_number
cisplatin	Drug	Lnc2Cancer	10	GAS5;XIST;H19;MALAT1;HOTAIR;MEG3;TRPM2-AS;SFTA1P;CASC2;UCA1	0.476	4.22e-07	2.76e-05	5.53e-05	0.00247	45220	4036
HNSC
Set	Class	Sub_Class	Count	LncRNA	Simpson	P-value	FDR	Bonferroni	Jaccard	%	Input_number
cisplatin	Drug	Lnc2Cancer	10	MEG3;GAS5;XIST;HOTAIR;CASC2;UCA1;MALAT1;RAB11B-AS1;H19;TRPM2-AS	0.476	3.15e-07	2.06e-05	4.13e-05	0.00255	45220	3911
KICH
Set	Class	Sub_Class	Count	LncRNA	Simpson	P-value	FDR	Bonferroni	Jaccard	%	Input_number
Panobinostat	Drug	LncMap	139	CERS6-AS1;SRP14-AS1;DLX6-AS1;LINC01011;NR2F1-AS1;LINC00339;LINC00205;SFTA1P;HCG25;HCG11;SNHG5;LINC00957;EAF1-AS1;SLC26A4-AS1;SNHG1;NNT-AS1;CASC9;NR2F2-AS1;SEC24B-AS1;MIR600HG;INHBA-AS1;NALCN-AS1;DACT3-AS1;SNHG6;ARHGEF26-AS1;LINC00592;ASB16-AS1;SERTAD4-AS1;PAXIP1-AS1;HOXC-AS1;MIR181A2HG;GABPB1-AS1;LINC00184;DGCR11;OIP5-AS1;FOXD2-AS1;MIR22HG;NEAT1;UCA1;LINC00963;MIAT;VPS9D1-AS1;ZBED3-AS1;PSMG3-AS1;…	0.159	1.87e-13	4.49e-12	4.49e-12	0.0247	139/4899	873
Sorafenib	Drug	LncMap	95	LINC01011;NR2F1-AS1;LINC00339;SFTA1P;HCG25;HCG11;SNHG5;EAF1-AS1;SNHG1;NR2F2-AS1;SEC24B-AS1;MIR600HG;INHBA-AS1;NALCN-AS1;SNHG6;LINC00592;ASB16-AS1;SERTAD4-AS1;PAXIP1-AS1;HOXC-AS1;GABPB1-AS1;DGCR11;OIP5-AS1;MIR22HG;UCA1;VPS9D1-AS1;ZBED3-AS1;WDR11-AS1;THRB-AS1;PXN-AS1;RAB11B-AS1;LINC00964;PVT1;SPAG5-AS1;EPB41L4A-AS1;TMEM161B-AS1;LINC00355;LINC00601;LAMTOR5-AS1;PCBP1-AS1;NOP14-AS1;MAPKAPK5-AS1;IQCH-A…	0.109	5.39e-11	3.8e-10	1.29e-09	0.0244	95/3121	873
PD-0332991	Drug	LncMap	113	SRP14-AS1;DLX6-AS1;LINC01011;NR2F1-AS1;LINC00339;LINC00205;SFTA1P;HCG25;HCG11;SNHG5;LINC00957;EAF1-AS1;SNHG1;NNT-AS1;LINC00649;FAM13A-AS1;NR2F2-AS1;MIR600HG;INHBA-AS1;KMT2E-AS1;NALCN-AS1;SNHG6;ARHGEF26-AS1;LINC00592;ASB16-AS1;SERTAD4-AS1;PAXIP1-AS1;HOXC-AS1;GABPB1-AS1;LINC00184;DGCR11;OIP5-AS1;FOXD2-AS1;MIR22HG;UCA1;LINC00963;MIAT;WDR11-AS1;THRB-AS1;RAB11B-AS1;LINC00964;SPAG5-AS1;EPB41L4A-AS1;TME…	0.129	5.4e-11	3.8e-10	1.3e-09	0.0238	113/3990	873
L-685458	Drug	LncMap	110	SRP14-AS1;DLX6-AS1;LINC01011;NR2F1-AS1;LINC00339;LINC00205;SFTA1P;HCG25;HCG11;LINC00957;EAF1-AS1;SNHG1;NNT-AS1;LINC00649;FAM13A-AS1;NR2F2-AS1;MIR600HG;INHBA-AS1;NALCN-AS1;SNHG6;ARHGEF26-AS1;LINC00592;ASB16-AS1;SERTAD4-AS1;PAXIP1-AS1;HOXC-AS1;GABPB1-AS1;LINC00184;DGCR11;OIP5-AS1;FAM66C;MIR22HG;ZNF571-AS1;UCA1;LINC00963;MIAT;VPS9D1-AS1;ZBED3-AS1;WDR11-AS1;THRB-AS1;RAB11B-AS1;SPAG5-AS1;EPB41L4A-AS1;…	0.126	6.33e-11	3.8e-10	1.52e-09	0.0238	110/3853	873
Paclitaxel	Drug	LncMap	84	SRP14-AS1;LINC01011;NR2F1-AS1;LINC00205;SFTA1P;HCG25;HCG11;SNHG5;LINC00957;SNHG1;LINC00649;NR2F2-AS1;LINC00476;MIR600HG;INHBA-AS1;SNHG6;ARHGEF26-AS1;LINC00592;SERTAD4-AS1;GABPB1-AS1;DGCR11;OIP5-AS1;FAM66C;FOXD2-AS1;MIR22HG;MIAT;VPS9D1-AS1;WDR11-AS1;THRB-AS1;RAB11B-AS1;SPAG5-AS1;EPB41L4A-AS1;TMEM161B-AS1;LINC00601;LAMTOR5-AS1;PCBP1-AS1;MAPKAPK5-AS1;FAM201A;PDCD4-AS1;MCM3AP-AS1;WDFY3-AS2;SNRK-AS1;P…	0.0962	1.02e-10	4.9e-10	2.45e-09	0.0245	84/2645	873
Lapatinib	Drug	LncMap	78	RMST;EMX2OS;PART1;NR2F1-AS1;LINC00339;LINC00205;SNHG16;LINC00649;GNAS-AS1;MEG8;ARHGEF26-AS1;SERTAD4-AS1;MIR181A2HG;KDM4A-AS1;FAM66C;ZNF571-AS1;UCA1;MIAT;C1RL-AS1;TP73-AS1;SH3BP5-AS1;WDR11-AS1;MIR503HG;LINC00601;LINC00507;MAPKAPK5-AS1;AKT3-IT1;IQCH-AS1;PDCD4-AS1;WDFY3-AS2;ARHGAP22-IT1;SNRK-AS1;TMEM51-AS1;IL20RB-AS1;IPO9-AS1;WWC2-AS2;TRAF3IP2-AS1;TTLL7-IT1;CACTIN-AS1;MEG3;LINC00607;LINC00840;SNHG8;…	0.0893	8.59e-10	3.44e-09	2.06e-08	0.0238	78/2486	873
PHA-665752	Drug	LncMap	72	RMST;DLX6-AS1;NR2F1-AS1;SFTA1P;HCG25;LINC00957;EAF1-AS1;LINC00649;FAM13A-AS1;NR2F2-AS1;MIR600HG;INHBA-AS1;SNHG6;LINC00592;ASB16-AS1;SERTAD4-AS1;PAXIP1-AS1;MIR181A2HG;DGCR11;ENTPD3-AS1;OIP5-AS1;FOXD2-AS1;MIR22HG;UCA1;TP73-AS1;THRB-AS1;RAB11B-AS1;SPAG5-AS1;EPB41L4A-AS1;TMEM161B-AS1;LINC00601;LAMTOR5-AS1;PCBP1-AS1;NOP14-AS1;MAPKAPK5-AS1;AKT3-IT1;IQCH-AS1;WDFY3-AS2;ARHGAP22-IT1;TMEM51-AS1;IPO9-AS1;WW…	0.0825	3.16e-09	9.66e-09	7.58e-08	0.0234	72/2282	873
Irinotecan	Drug	LncMap	100	SRP14-AS1;DLX6-AS1;LINC01011;NR2F1-AS1;LINC00205;SFTA1P;HCG25;LINC00957;SNHG1;NNT-AS1;CASC9;LINC00641;FAM13A-AS1;NR2F2-AS1;MIR600HG;NALCN-AS1;SNHG6;ARHGEF26-AS1;LINC00592;SERTAD4-AS1;GABPB1-AS1;DGCR11;OIP5-AS1;FOXD2-AS1;MIR22HG;NEAT1;UCA1;LINC00963;MIAT;VPS9D1-AS1;WDR11-AS1;THRB-AS1;PXN-AS1;RAB11B-AS1;LINC00964;SPAG5-AS1;EPB41L4A-AS1;LINC00336;LINC00601;PCBP1-AS1;NOP14-AS1;MAPKAPK5-AS1;MALAT1;PDC…	0.115	3.22e-09	9.66e-09	7.73e-08	0.0227	100/3628	873
TAE684	Drug	LncMap	73	CERS6-AS1;SRP14-AS1;SFTA1P;HCG25;SNHG5;LINC00957;EAF1-AS1;SNHG1;NNT-AS1;NR2F2-AS1;LINC00476;SEC24B-AS1;MIR600HG;SNHG6;ARHGEF26-AS1;LINC00592;SERTAD4-AS1;PAXIP1-AS1;HOXC-AS1;GABPB1-AS1;DGCR11;OIP5-AS1;MIR22HG;MIAT;C1RL-AS1;LINC00648;ZBED3-AS1;THRB-AS1;RAB11B-AS1;PVT1;EPB41L4A-AS1;TMEM161B-AS1;LINC00601;LAMTOR5-AS1;PCBP1-AS1;NOP14-AS1;MAPKAPK5-AS1;IQCH-AS1;PDCD4-AS1;TMEM51-AS1;PRKCQ-AS1;TRAF3IP2-AS…	0.0836	3.91e-09	1.04e-08	9.38e-08	0.0232	73/2340	873
PF2341066	Drug	LncMap	97	DLX6-AS1;LINC01011;NR2F1-AS1;LINC00205;SFTA1P;HCG25;HCG11;SNHG5;LINC00957;SNHG1;NNT-AS1;CASC9;FAM13A-AS1;NR2F2-AS1;MIR600HG;INHBA-AS1;FZD10-AS1;NALCN-AS1;SNHG6;ARHGEF26-AS1;LINC00592;SERTAD4-AS1;PAXIP1-AS1;HOXC-AS1;GABPB1-AS1;DGCR11;OIP5-AS1;MIR22HG;NUTM2A-AS1;UCA1;LINC00963;MIAT;VPS9D1-AS1;ZBED3-AS1;WDR11-AS1;THRB-AS1;RAB11B-AS1;LINC00964;SPAG5-AS1;EPB41L4A-AS1;TMEM161B-AS1;LINC00336;LINC00601;P…	0.111	5.75e-09	1.38e-08	1.38e-07	0.0226	97/3520	873
cisplatin	Drug	Lnc2Cancer	7	SFTA1P;UCA1;TRPM2-AS;RAB11B-AS1;MALAT1;MEG3;H19	0.333	1.57e-08	1.03e-06	2.06e-06	0.00789	45128	873
Topotecan	Drug	LncMap	109	DLX6-AS1;LINC01011;NR2F1-AS1;LINC00205;SFTA1P;HCG25;SNHG5;LINC00957;SLC26A4-AS1;SNHG1;NNT-AS1;CASC9;NR2F2-AS1;MIR600HG;INHBA-AS1;FZD10-AS1;NALCN-AS1;SNHG6;ARHGEF26-AS1;LINC00592;SERTAD4-AS1;HOXC-AS1;GABPB1-AS1;DGCR11;OIP5-AS1;FOXD2-AS1;MIR22HG;NEAT1;UCA1;LINC00963;MIAT;VPS9D1-AS1;WDR11-AS1;THRB-AS1;PXN-AS1;RAB11B-AS1;LINC00964;SPAG5-AS1;EPB41L4A-AS1;MIR503HG;LINC00601;PCBP1-AS1;NOP14-AS1;MAPKAPK5…	0.125	9.36e-08	2.04e-07	2.25e-06	0.0213	109/4355	873
AZD0530	Drug	LncMap	66	LINC00339;SFTA1P;HCG25;SNHG16;SNHG5;LINC00957;NNT-AS1;SLC25A5-AS1;LINC00476;GNAS-AS1;LINC00592;GABPB1-AS1;KDM4A-AS1;UCA1;MIAT;C1RL-AS1;SH3BP5-AS1;WDR11-AS1;THRB-AS1;LINC00336;LINC00667;FAM201A;AKT3-IT1;PDCD4-AS1;TMEM51-AS1;PRRT3-AS1;IPO9-AS1;TRAF3IP2-AS1;CKMT2-AS1;LINC00221;TTLL7-IT1;MEG3;LINC00607;PCAT2;AFAP1-AS1;CALML3-AS1;FENDRR;FGD5-AS1;MEF2C-AS1;LINC00526;ATP6V0E2-AS1;PCOLCE-AS1;KLF7-IT1;LIN…	0.0756	2.59e-07	5.18e-07	6.22e-06	0.0215	66/2263	873
Nutlin-3	Drug	LncMap	51	LINC01011;NR2F1-AS1;SFTA1P;SNHG16;HCG11;SNHG5;CASC9;LINC00476;SNHG6;ARHGEF26-AS1;LINC00592;SERTAD4-AS1;OIP5-AS1;MIR22HG;UCA1;LINC00963;MIAT;WDR11-AS1;THRB-AS1;RAB11B-AS1;EPB41L4A-AS1;PCBP1-AS1;PDCD4-AS1;WDFY3-AS2;TRAF3IP2-AS1;DANCR;SNHG8;PCAT2;KCNQ5-IT1;INTS6-AS1;BCYRN1;LINC00680;H19;MIR155HG;ZNF503-AS2;HOXB-AS3;MAGI1-IT1;STARD13-AS;GAS5-AS1;DLGAP1-AS1;LINC00365;PPP1R26-AS1;PWRN4;LINC00942;LIFR-A…	0.0584	7.37e-07	1.36e-06	1.77e-05	0.0209	51/1622	873
LBW242	Drug	LncMap	38	LINC00339;SNHG16;SNHG5;CASC9;KMT2E-AS1;ASB16-AS1;PAXIP1-AS1;GABPB1-AS1;FAM66C;PSMG3-AS1;EPB41L4A-AS1;MIR4500HG;PDCD4-AS1;TRAF3IP2-AS1;CKMT2-AS1;ZFAS1;MIR17HG;MEF2C-AS1;DLEU2;ATP6V0E2-AS1;PCOLCE-AS1;KLF7-IT1;LINC00630;PAN3-AS1;LINC00645;GAS5-AS1;ADORA2A-AS1;CACNA1G-AS1;LINC00342;PWRN4;SNHG10;LINC00106;CRYM-AS1;THAP7-AS1;NAPA-AS1;HAND2-AS1;LINC00520;ZNF674-AS1	0.0435	3e-06	5.14e-06	7.2e-05	0.0195	38/1113	873
AEW541	Drug	LncMap	40	LINC01011;LINC00205;SFTA1P;LINC00957;CASC9;NR2F2-AS1;SNHG6;LINC00592;SERTAD4-AS1;GABPB1-AS1;LINC00184;DGCR11;LINC00648;SH3BP5-AS1;WDR11-AS1;RAB11B-AS1;LINC00601;LOXL1-AS1;NOP14-AS1;MAPKAPK5-AS1;LINC00667;PDCD4-AS1;ARHGAP22-IT1;TRAF3IP2-AS1;CACTIN-AS1;KRTAP5-AS1;FENDRR;LINC00526;ZNF503-AS2;LINC00630;MAGI1-IT1;STARD13-AS;YEATS2-AS1;LINC00645;DLGAP1-AS1;PPP1R26-AS1;LINC00324;GNG12-AS1;CRYM-AS1;COL18…	0.0458	0.000105	0.000168	0.00252	0.0178	40/1408	873
Temozolomide	Drug	Lnc2Cancer	2	MALAT1;H19	1	0.000223	0.00584	0.0292	0.00229	44959	873
temozolomide	Drug	Lnc2Cancer	2	MALAT1;MEG3	1	0.000223	0.00584	0.0292	0.00229	44959	873
adriamycin	Drug	Lnc2Cancer	2	NEAT1;UCA1	1	0.000223	0.00584	0.0292	0.00229	44959	873
Erlotinib	Drug	LncMap	44	LINC00339;SFTA1P;LINC00649;GNAS-AS1;ARHGEF26-AS1;LINC00592;FAM66C;NEAT1;UCA1;MIAT;C1RL-AS1;SH3BP5-AS1;WDR11-AS1;THRB-AS1;LINC00964;PVT1;NOP14-AS1;FAM201A;PDCD4-AS1;ARHGAP22-IT1;TMEM51-AS1;IL20RB-AS1;PRRT3-AS1;TRAF3IP2-AS1;TTLL7-IT1;AFAP1-AS1;CALML3-AS1;MEF2C-AS1;ATP6V0E2-AS1;LINC00334;PCOLCE-AS1;YEATS2-AS1;ADIRF-AS1;NRG1-IT1;LINC00365;MKNK1-AS1;SPATA41;GNG12-AS1;LINC00106;CASC8;ZSCAN16-AS1;ZNF674…	0.0504	0.000265	0.000397	0.00636	0.0176	44/1674	873
TKI258	Drug	LncMap	61	RMST;DLX6-AS1;LINC01011;SFTA1P;NR2F2-AS1;KMT2E-AS1;NALCN-AS1;SNHG6;ARHGEF26-AS1;LINC00592;SERTAD4-AS1;GABPB1-AS1;LINC00184;OIP5-AS1;FOXD2-AS1;MIR22HG;NEAT1;UCA1;LINC00963;WDR11-AS1;THRB-AS1;LINC00601;PCBP1-AS1;LINC00598;FAM201A;MALAT1;PDCD4-AS1;WDFY3-AS2;TMEM51-AS1;PRKCQ-AS1;TRAF3IP2-AS1;TRHDE-AS1;LINC00607;PCAT2;KRTAP5-AS1;CALML3-AS1;KCNQ5-IT1;BOLA3-AS1;FAM87B;BCYRN1;TTC28-AS1;ATXN8OS;MIR155HG;Z…	0.0699	0.000334	0.000472	0.00802	0.018	61/2581	873
Nilotinib	Drug	LncMap	39	CERS6-AS1;NR2F1-AS1;SFTA1P;HCG25;LINC00957;MIR600HG;SNHG6;LINC00592;SERTAD4-AS1;GABPB1-AS1;OIP5-AS1;FAM66C;MIR22HG;RAB11B-AS1;PVT1;LOXL1-AS1;SBF2-AS1;ARHGAP22-IT1;PRKCQ-AS1;TRAF3IP2-AS1;SNHG8;KRTAP5-AS1;KCNQ5-IT1;INTS6-AS1;FAM87B;BCYRN1;HLA-F-AS1;KLF7-IT1;MIR155HG;ZNF503-AS2;HOXB-AS3;LINC00630;MIR137HG;DLGAP1-AS1;PPP1R26-AS1;SPATA41;CD27-AS1;IGSF11-AS1;CASC8	0.0447	0.000574	0.000765	0.0138	0.0168	39/1483	873
PD-0325901	Drug	LncMap	66	EMX2OS;LINC00339;HCG25;SNHG16;LINC00957;SLC25A5-AS1;LINC00641;FAM13A-AS1;NR2F2-AS1;MIR600HG;MIR7-3HG;GNAS-AS1;ASB16-AS1;GABPB1-AS1;OIP5-AS1;FAM66C;ZNF571-AS1;MIAT;TP73-AS1;SH3BP5-AS1;LINC00964;SPAG5-AS1;MIR503HG;LAMTOR5-AS1;PCBP1-AS1;MALAT1;MCM3AP-AS1;TMEM51-AS1;UBA6-AS1;TRAF3IP2-AS1;LINC00115;PCAT2;KRTAP5-AS1;ZNF630-AS1;HCG17;FAM87B;TNKS2-AS1;DLEU2;TTC28-AS1;ATP6V0E2-AS1;HLA-F-AS1;ZNF32-AS3;LINC…	0.0756	0.000822	0.00104	0.0197	0.0176	66/2951	873
KIRC
Set	Class	Sub_Class	Count	LncRNA	Simpson	P-value	FDR	Bonferroni	Jaccard	%	Input_number
cisplatin	Drug	Lnc2Cancer	10	GAS5;MEG3;HOTAIR;MALAT1;XIST;RAB11B-AS1;SFTA1P;H19;TRPM2-AS;UCA1	0.476	4.25e-07	2.78e-05	5.57e-05	0.00247	45220	4039
KIRP
Set	Class	Sub_Class	Count	LncRNA	Simpson	P-value	FDR	Bonferroni	Jaccard	%	Input_number
cisplatin	Drug	Lnc2Cancer	10	UCA1;MEG3;RAB11B-AS1;HOTAIR;MALAT1;XIST;H19;CASC2;TRPM2-AS;GAS5	0.476	2.44e-07	1.6e-05	3.2e-05	0.00262	45220	3805
LGG
Set	Class	Sub_Class	Count	LncRNA	Simpson	P-value	FDR	Bonferroni	Jaccard	%	Input_number
cisplatin	Drug	Lnc2Cancer	11	GAS5;H19;XIST;MALAT1;UCA1;HOTAIR;MEG3;RAB11B-AS1;TRPM2-AS;SFTA1P;CASC2	0.524	1.08e-08	7.07e-07	1.41e-06	0.00301	45251	3649
LIHC
Set	Class	Sub_Class	Count	LncRNA	Simpson	P-value	FDR	Bonferroni	Jaccard	%	Input_number
cisplatin	Drug	Lnc2Cancer	10	UCA1;MALAT1;XIST;HOTAIR;CASC2;H19;GAS5;TRPM2-AS;RAB11B-AS1;SFTA1P	0.476	1.98e-08	1.3e-06	2.59e-06	0.00342	45220	2914
LUAD
Set	Class	Sub_Class	Count	LncRNA	Simpson	P-value	FDR	Bonferroni	Jaccard	%	Input_number
cisplatin	Drug	Lnc2Cancer	11	XIST;MALAT1;RAB11B-AS1;SFTA1P;H19;GAS5;HOTAIR;UCA1;CASC2;TRPM2-AS;MEG3	0.524	5.3e-09	3.47e-07	6.94e-07	0.00322	45251	3407
LUSC
Set	Class	Sub_Class	Count	LncRNA	Simpson	P-value	FDR	Bonferroni	Jaccard	%	Input_number
cisplatin	Drug	Lnc2Cancer	11	GAS5;H19;MALAT1;CASC2;XIST;MEG3;RAB11B-AS1;HOTAIR;UCA1;SFTA1P;TRPM2-AS	0.524	4.24e-09	2.78e-07	5.55e-07	0.00329	45251	3335
MESO
Set	Class	Sub_Class	Count	LncRNA	Simpson	P-value	FDR	Bonferroni	Jaccard	%	Input_number
LBW242	Drug	LncMap	59	DLEU2;LINC00304;EPB41L4A-AS1;LINC00342;BCDIN3D-AS1;GAS5;ANKRD10-IT1;LINC00265;COX10-AS1;SNAI3-AS1;MIR17HG;CKMT2-AS1;MATN1-AS1;NAPA-AS1;PAN3-AS1;PAXBP1-AS1;MEF2C-AS1;LINC00106;ZFAS1;SNHG10;ADORA2A-AS1;CASC9;ALMS1-IT1;PRR7-AS1;KMT2E-AS1;RBM26-AS1;ESRG;TRAF3IP2-AS1;LINC00426;KLF7-IT1;ANKRD44-IT1;SNHG16;STEAP3-AS1;SNHG7;SNHG5;FAM66D;FGF14-IT1;FAM66C;GABPB1-AS1;SNHG15;ZNF674-AS1;ATP6V0E2-AS1;STARD4-AS…	0.053	7.21e-10	1.73e-08	1.73e-08	0.0253	59/1113	1279
Sorafenib	Drug	LncMap	117	MIR22HG;LINC01011;DICER1-AS1;LINC00304;EPB41L4A-AS1;GAS5;LINC00943;SEC24B-AS1;PCBP1-AS1;TMEM161B-AS1;SNAI3-AS1;NR2F2-AS1;MIR17HG;HLA-F-AS1;HOTAIRM1;ZBED3-AS1;NAPA-AS1;ENTPD1-AS1;NALCN-AS1;PAN3-AS1;EAF1-AS1;TOB1-AS1;MEF2C-AS1;HOXC-AS2;LINC00840;SPAG5-AS1;ZFAS1;HOTAIR;CASC2;NR2F1-AS1;SERTAD4-AS1;ZNF503-AS2;MAP3K14-AS1;LINC00601;GLYCTK-AS1;MIR137HG;TMPO-AS1;RBM26-AS1;MIR600HG;TRAF3IP2-AS1;LINC00313;…	0.0915	1.31e-08	1.39e-07	3.14e-07	0.0273	117/3121	1279
L-685458	Drug	LncMap	137	MIR22HG;LINC00665;LINC01011;DICER1-AS1;EPB41L4A-AS1;LINC00342;BCDIN3D-AS1;GAS5;SRP14-AS1;LINC00963;LINC00265;LINC00943;DANCR;COX10-AS1;PCBP1-AS1;TMEM161B-AS1;NR2F2-AS1;MIR17HG;CKMT2-AS1;HLA-F-AS1;MATN1-AS1;TTN-AS1;HOTAIRM1;ZBED3-AS1;NAPA-AS1;ENTPD1-AS1;NALCN-AS1;EAF1-AS1;TOB1-AS1;MEF2C-AS1;HOXC-AS2;SPAG5-AS1;HOXA-AS3;TRHDE-AS1;HOTAIR;ADORA2A-AS1;CASC2;LINC00205;NR2F1-AS1;CASK-AS1;SERTAD4-AS1;ZNF5…	0.107	1.74e-08	1.39e-07	4.18e-07	0.0274	137/3853	1279
PD-0332991	Drug	LncMap	138	LINC00910;MIR22HG;LINC01011;DICER1-AS1;EPB41L4A-AS1;LINC00342;BCDIN3D-AS1;GAS5;ZEB1-AS1;SRP14-AS1;LINC00963;DANCR;COX10-AS1;PCBP1-AS1;TMEM161B-AS1;NR2F2-AS1;TTN-AS1;NAPA-AS1;ENTPD1-AS1;NALCN-AS1;PAN3-AS1;EAF1-AS1;TOB1-AS1;MEF2C-AS1;HOXC-AS2;LINC00840;LINC00106;SPAG5-AS1;HOXA-AS3;FOXD2-AS1;MIR4458HG;TRHDE-AS1;HOTAIR;SNRK-AS1;ADORA2A-AS1;CASC2;LINC00205;NR2F1-AS1;SERTAD4-AS1;ZNF503-AS2;LINC00601;GL…	0.108	7.77e-08	4.66e-07	1.86e-06	0.0269	138/3990	1279
cisplatin	Drug	Lnc2Cancer	7	GAS5;HOTAIR;XIST;CASC2;TRPM2-AS;MALAT1;RAB11B-AS1	0.333	2.1e-07	1.38e-05	2.75e-05	0.00541	45128	1279
Topotecan	Drug	LncMap	145	DLEU2;MIR22HG;LINC01011;LINC00304;EPB41L4A-AS1;LINC00342;BCDIN3D-AS1;GAS5;ZEB1-AS1;LINC00887;LINC00963;LINC00265;LINC00943;DANCR;COX10-AS1;PCBP1-AS1;NR2F2-AS1;ZMIZ1-AS1;MIR17HG;BHLHE40-AS1;HLA-F-AS1;MATN1-AS1;TTN-AS1;HOTAIRM1;LINC00661;NAPA-AS1;ENTPD1-AS1;NALCN-AS1;PAN3-AS1;HOXC-AS2;SPAG5-AS1;HOXA-AS3;FZD10-AS1;FOXD2-AS1;MIR4458HG;TRHDE-AS1;YEATS2-AS1;SNRK-AS1;ADORA2A-AS1;CASC2;LINC00205;NR2F1-AS…	0.113	3.28e-07	1.57e-06	7.87e-06	0.0264	145/4355	1279
PHA-665752	Drug	LncMap	87	TP73-AS1;MIR22HG;EPB41L4A-AS1;PCBP1-AS1;TMEM161B-AS1;NR2F2-AS1;HLA-F-AS1;EAF1-AS1;TOB1-AS1;MEF2C-AS1;SPAG5-AS1;HOXA-AS3;FOXD2-AS1;TRHDE-AS1;CASC2;NR2F1-AS1;ENTPD3-AS1;SERTAD4-AS1;LINC00601;GLYCTK-AS1;FAM157C;MIR137HG;RBM26-AS1;MIR600HG;LINC00957;LINC00649;TRAF3IP2-AS1;LINC00313;LINC00426;RAB11B-AS1;LINC01085;KLF7-IT1;IQCH-AS1;ANKRD44-IT1;OIP5-AS1;LINC00643;TTC28-AS1;UBL7-AS1;STEAP3-AS1;INHBA-AS1;…	0.068	5.22e-07	2.09e-06	1.25e-05	0.025	87/2282	1279
Panobinostat	Drug	LncMap	155	DLEU2;MIR22HG;LINC01011;LINC00304;EPB41L4A-AS1;LINC00342;BCDIN3D-AS1;GAS5;SRP14-AS1;LINC00887;LINC00963;LINC00265;LINC00943;DANCR;SEC24B-AS1;COX10-AS1;PCBP1-AS1;NR2F2-AS1;ZMIZ1-AS1;MIR17HG;BHLHE40-AS1;HLA-F-AS1;MATN1-AS1;TTN-AS1;HOTAIRM1;ZBED3-AS1;NAPA-AS1;ENTPD1-AS1;NALCN-AS1;PAN3-AS1;EAF1-AS1;TOB1-AS1;MEF2C-AS1;HOXC-AS2;LINC00840;LINC00106;SPAG5-AS1;ZFAS1;FOXD2-AS1;MIR4458HG;TRHDE-AS1;YEATS2-AS…	0.121	2.4e-06	8.23e-06	5.76e-05	0.0257	155/4899	1279
Irinotecan	Drug	LncMap	121	DLEU2;MIR22HG;LINC01011;EPB41L4A-AS1;LINC00342;GAS5;ZEB1-AS1;SRP14-AS1;LINC00887;LINC00963;LINC00943;DANCR;COX10-AS1;PCBP1-AS1;NR2F2-AS1;ZMIZ1-AS1;MIR17HG;BHLHE40-AS1;HLA-F-AS1;MATN1-AS1;TTN-AS1;LINC00661;RFPL1S;ENTPD1-AS1;NALCN-AS1;LINC00106;SPAG5-AS1;HOXA-AS3;FOXD2-AS1;MIR4458HG;TRHDE-AS1;ADORA2A-AS1;XIST;CASC2;LINC00205;NR2F1-AS1;CASC9;SERTAD4-AS1;ZNF503-AS2;LINC00601;FAM157C;TMPO-AS1;RBM26-AS…	0.0946	3.09e-06	8.69e-06	7.42e-05	0.0253	121/3628	1279
PF2341066	Drug	LncMap	118	DLEU2;MIR22HG;LINC01011;EPB41L4A-AS1;LINC00342;BCDIN3D-AS1;GAS5;ZEB1-AS1;LINC00963;DANCR;PCBP1-AS1;TMEM161B-AS1;NR2F2-AS1;MIR17HG;BHLHE40-AS1;HLA-F-AS1;HOTAIRM1;ZBED3-AS1;RFPL1S;ENTPD1-AS1;NALCN-AS1;MEF2C-AS1;HOXC-AS2;SPAG5-AS1;FZD10-AS1;MIR4458HG;TRHDE-AS1;HOTAIR;SNRK-AS1;DNM3OS;CASC2;LINC00205;NR2F1-AS1;CASK-AS1;CASC9;SERTAD4-AS1;ZNF503-AS2;LINC00601;GLYCTK-AS1;TMPO-AS1;RBM26-AS1;ESRG;MIR600HG;…	0.0923	3.26e-06	8.69e-06	7.82e-05	0.0252	118/3520	1279
Paclitaxel	Drug	LncMap	89	DLEU2;MIR22HG;LINC01011;EPB41L4A-AS1;LINC00342;GAS5;SRP14-AS1;DANCR;COX10-AS1;PCBP1-AS1;TMEM161B-AS1;NR2F2-AS1;MIR17HG;HLA-F-AS1;ENTPD1-AS1;PAN3-AS1;SPAG5-AS1;FOXD2-AS1;TRHDE-AS1;SNRK-AS1;LINC00205;NR2F1-AS1;SERTAD4-AS1;ZNF503-AS2;LINC00601;FAM157C;TMPO-AS1;MIR600HG;LINC00882;LINC00957;LINC00649;SDCBP2-AS1;TRAF3IP2-AS1;LINC00313;SIK3-IT1;RASSF8-AS1;RAB11B-AS1;OIP5-AS1;A1BG-AS1;TTC28-AS1;MIAT;UBL7…	0.0696	4.76e-05	0.000114	0.00114	0.0232	89/2645	1279
Lapatinib	Drug	LncMap	84	TP73-AS1;BCDIN3D-AS1;ZEB1-AS1;SNAI3-AS1;LINC00661;RFPL1S;ENTPD1-AS1;PAXBP1-AS1;TOB1-AS1;LINC00840;FGD5-AS1;YEATS2-AS1;SNRK-AS1;DNM3OS;LINC00205;NR2F1-AS1;SERTAD4-AS1;ZNF503-AS2;LINC00601;FAM157C;MIR137HG;PRR7-AS1;TRAM2-AS1;TP53TG1;RAMP2-AS1;LINC00882;LINC00649;ZNF667-AS1;SH3BP5-AS1;TRAF3IP2-AS1;ERI3-IT1;RASSF8-AS1;LINC01085;KLF7-IT1;IQCH-AS1;LINC00643;MIAT;SNHG16;SNHG14;LIMD1-AS1;IPO9-AS1;IL20RB-…	0.0657	6.74e-05	0.000147	0.00162	0.0228	84/2486	1279
PD-0325901	Drug	LncMap	96	TP73-AS1;DLEU2;LINC00665;LINC00304;LINC00342;LINC00894;ZEB1-AS1;LINC00265;COX10-AS1;PCBP1-AS1;SNAI3-AS1;NR2F2-AS1;TMEM254-AS1;HLA-F-AS1;MATN1-AS1;TTN-AS1;HOTAIRM1;RFPL1S;LINC00664;TOB1-AS1;FTX;SPAG5-AS1;HOXA-AS3;YEATS2-AS1;ADORA2A-AS1;DNM3OS;CASK-AS1;SNAP47-AS1;MAP3K14-AS1;WWC3-AS1;PRR7-AS1;TMPO-AS1;MIR600HG;LINC00882;LINC00957;ZNF667-AS1;SH3BP5-AS1;TRAF3IP2-AS1;ERI3-IT1;SIK3-IT1;UBA6-AS1;MALAT1;…	0.0751	8.33e-05	0.000167	0.002	0.0232	96/2951	1279
gefitinib	Drug	Lnc2Cancer	3	GAS5;HOTAIR;MALAT1	0.5	0.000199	0.00869	0.0261	0.00234	44991	1279
AZD0530	Drug	LncMap	75	ZEB1-AS1;LINC00887;LINC00265;COX10-AS1;SNAI3-AS1;BHLHE40-AS1;CKMT2-AS1;PAXBP1-AS1;MEF2C-AS1;LINC00106;FGD5-AS1;YEATS2-AS1;ADORA2A-AS1;LINC00526;XIST;DNM3OS;MAP3K14-AS1;GLYCTK-AS1;ALMS1-IT1;SRGAP3-AS4;RAMP2-AS1;ESRG;LINC00957;SH3BP5-AS1;SDCBP2-AS1;TRAF3IP2-AS1;LINC00470;RASSF8-AS1;LINC01085;KLF7-IT1;ANKRD44-IT1;LINC00643;MIAT;ACVR2B-AS1;SNHG16;IPO9-AS1;SNHG5;LINC00322;CALML3-AS1;THRB-AS1;ZNF295-AS…	0.0586	0.000289	0.000534	0.00694	0.0216	75/2263	1279
Nutlin-3	Drug	LncMap	57	MIR22HG;LINC01011;EPB41L4A-AS1;GAS5;LINC00963;DANCR;COX10-AS1;PCBP1-AS1;TTN-AS1;ENTPD1-AS1;CASC2;NR2F1-AS1;CASC9;SERTAD4-AS1;ZNF503-AS2;GLYCTK-AS1;TRAF3IP2-AS1;LINC00313;SIK3-IT1;RAB11B-AS1;ANKRD44-IT1;OIP5-AS1;A1BG-AS1;MIAT;SNHG16;UBL7-AS1;SNHG7;SNHG5;SNHG6;HTT-AS;THRB-AS1;BCYRN1;SNHG15;STARD4-AS1;LINC00847;HOXB-AS1;TMCC1-AS1;DNAJC27-AS1;GAS5-AS1;WDFY3-AS2;WWTR1-AS1;LMCD1-AS1;MIR31HG;LINC00987;M…	0.0446	0.000381	0.000653	0.00914	0.02	57/1622	1279
Nilotinib	Drug	LncMap	52	MIR22HG;HLA-F-AS1;HOTAIRM1;CASC2;NR2F1-AS1;SERTAD4-AS1;ZNF503-AS2;GLYCTK-AS1;MIR137HG;MIR600HG;LINC00957;CERS6-AS1;TRAF3IP2-AS1;LINC00313;LINC00426;RAB11B-AS1;KLF7-IT1;OIP5-AS1;LINC00643;SNHG7;SNHG6;FAM66D;FAM66C;GABPB1-AS1;LOXL1-AS1;BCYRN1;LINC00847;PRKCQ-AS1;LINC00630;WWTR1-AS1;LMCD1-AS1;KRTAP5-AS1;MIR210HG;CBR3-AS1;SPATA41;LINC00987;MIR155HG;ADPGK-AS1;DGCR5;LINC00494;SOCS2-AS1;ITPK1-AS1;DLGAP1…	0.0407	0.000707	0.00111	0.017	0.0192	52/1483	1279
TAE684	Drug	LncMap	75	MIR22HG;DICER1-AS1;EPB41L4A-AS1;LINC00342;GAS5;ZEB1-AS1;SRP14-AS1;SEC24B-AS1;COX10-AS1;PCBP1-AS1;TMEM161B-AS1;NR2F2-AS1;MIR17HG;ZBED3-AS1;NAPA-AS1;ENTPD1-AS1;PAN3-AS1;PAXBP1-AS1;EAF1-AS1;TOB1-AS1;HOTAIR;SERTAD4-AS1;ZNF503-AS2;MAP3K14-AS1;LINC00601;TMPO-AS1;RBM26-AS1;MIR600HG;LINC00957;CERS6-AS1;TRAF3IP2-AS1;LINC00313;SIK3-IT1;RAB11B-AS1;LINC01085;IQCH-AS1;OIP5-AS1;TTC28-AS1;MIAT;UBL7-AS1;SNHG5;ZN…	0.0586	0.000739	0.00111	0.0177	0.0212	75/2340	1279
OV
Set	Class	Sub_Class	Count	LncRNA	Simpson	P-value	FDR	Bonferroni	Jaccard	%	Input_number
cisplatin	Drug	Lnc2Cancer	9	XIST;H19;GAS5;RAB11B-AS1;CASC2;MEG3;HOTAIR;TRPM2-AS;MALAT1	0.429	2.17e-06	0.000142	0.000284	0.00245	45190	3663
PAAD
Set	Class	Sub_Class	Count	LncRNA	Simpson	P-value	FDR	Bonferroni	Jaccard	%	Input_number
cisplatin	Drug	Lnc2Cancer	10	GAS5;MALAT1;H19;HOTAIR;MEG3;RAB11B-AS1;TRPM2-AS;SFTA1P;XIST;UCA1	0.476	4.76e-09	3.12e-07	6.24e-07	0.00397	45220	2509
gemcitabine	Drug	Lnc2Cancer	3	HOTAIR;FOXD2-AS1;PVT1	0.75	0.000306	0.0134	0.0401	0.0012	44989	2509
PCPG
Set	Class	Sub_Class	Count	LncRNA	Simpson	P-value	FDR	Bonferroni	Jaccard	%	Input_number
cisplatin	Drug	Lnc2Cancer	9	MALAT1;RAB11B-AS1;CASC2;GAS5;H19;HOTAIR;XIST;MEG3;UCA1	0.429	9.86e-09	6.46e-07	1.29e-06	0.00461	45190	1941
LBW242	Drug	LncMap	64	RBM26-AS1;HAND2-AS1;SNHG10;GABPB1-AS1;PAXBP1-AS1;PCOLCE-AS1;MATN1-AS1;SNHG7;SNHG16;PAN3-AS1;GAS5-AS1;MEF2C-AS1;LINC00266-1;SNHG17;FGF14-IT1;LINC00265;LINC00106;SNAI3-AS1;BCDIN3D-AS1;LINC00630;ANKRD44-IT1;MIR4500HG;ASH1L-AS1;GAS5;KMT2E-AS1;TPT1-AS1;EPB41L4A-AS1;FAM66D;DLEU2;LBX1-AS1;COX10-AS1;CKMT2-AS1;ESRG;STARD4-AS1;FAM66C;NAPA-AS1;TRAF3IP2-AS1;LINC00339;CACNA1G-AS1;THAP7-AS1;PSMG3-AS1;LINC00645…	0.0575	1.98e-05	0.000475	0.000475	0.0214	64/1113	1941
gemcitabine	Drug	Lnc2Cancer	3	HOTAIR;PVT1;FOXD2-AS1	0.75	0.000143	0.00624	0.0187	0.00154	44989	1941
L-685458	Drug	LncMap	164	RBM26-AS1;SNHG6;GABPB1-AS1;ACAP2-IT1;EAF1-AS1;SNHG14;PWRN3;CSNK1G2-AS1;INHBA-AS1;HCG18;GHRLOS;MATN1-AS1;SNHG7;LINC00665;FLNB-AS1;LINC00909;DANCR;MIR31HG;GAS5-AS1;LINC00472;MEF2C-AS1;RAB11B-AS1;LINC00404;LINC00266-1;SNHG17;ZBED3-AS1;LINC01011;LINC01085;TOB1-AS1;LINC00205;LINC00265;CASC2;PRC1-AS1;SPAG5-AS1;CASK-AS1;IQCH-AS1;BCDIN3D-AS1;MCM3AP-AS1;PRKCQ-AS1;ANKRD44-IT1;SERTAD4-AS1;LINC00847;ASH1L-AS…	0.0845	0.000692	0.0083	0.0166	0.0291	164/3853	1941
PRAD
Set	Class	Sub_Class	Count	LncRNA	Simpson	P-value	FDR	Bonferroni	Jaccard	%	Input_number
cisplatin	Drug	Lnc2Cancer	10	MEG3;HOTAIR;GAS5;H19;XIST;RAB11B-AS1;MALAT1;UCA1;CASC2;TRPM2-AS	0.476	1.59e-07	1.04e-05	2.08e-05	0.00274	45220	3634
READ
Set	Class	Sub_Class	Count	LncRNA	Simpson	P-value	FDR	Bonferroni	Jaccard	%	Input_number
L-685458	Drug	LncMap	138	LINC00472;SNHG6;TMEM161B-AS1;RBM26-AS1;INHBA-AS1;LINC00265;HCG18;DLX6-AS1;HLA-F-AS1;HCG17;MCM3AP-AS1;MAGI2-AS3;ADORA2A-AS1;HOXB-AS1;PSMD6-AS2;MATN1-AS1;LINC01011;ASH1L-AS1;TTC28-AS1;NNT-AS1;LINC00665;LIMD1-AS1;GABPB1-AS1;NR2F2-AS1;TTN-AS1;EAF1-AS1;GAS5-AS1;CASK-AS1;HOTAIRM1;GHRLOS;COX10-AS1;STARD13-AS;ACAP2-IT1;HOTAIR;THRB-AS1;ESRG;FAM13A-AS1;MEF2C-AS1;KIF9-AS1;LINC00943;NALCN-AS1;LINC00847;TRHDE…	0.0982	2.18e-06	5.23e-05	5.23e-05	0.0269	138/3853	1406
Sorafenib	Drug	LncMap	111	LINC00472;SNHG6;TMEM161B-AS1;RBM26-AS1;INHBA-AS1;HLA-F-AS1;MAGI2-AS3;SNHG5;PSMD6-AS2;LINC01011;TTC28-AS1;LIMD1-AS1;GABPB1-AS1;NR2F2-AS1;ZFAS1;EAF1-AS1;GAS5-AS1;HOTAIRM1;SNHG8;STARD13-AS;AFAP1-AS1;HOTAIR;THRB-AS1;MEF2C-AS1;KIF9-AS1;LINC00943;NALCN-AS1;EPB41L4A-AS1;MAPKAPK5-AS1;MIR600HG;MORF4L2-AS1;SPAG5-AS1;LINC00525;SERTAD4-AS1;MIR137HG;LINC00707;HCG11;MIR210HG;TOB1-AS1;GLYCTK-AS1;DLGAP1-AS1;TRAF…	0.0789	3e-05	0.000224	0.00072	0.0251	111/3121	1406
Lapatinib	Drug	LncMap	92	RFPL1S;BOLA3-AS1;PAXBP1-AS1;MAGI2-AS3;HOXB-AS1;TRAM2-AS1;TP53TG1;LINC00882;KDM4A-AS1;LIMD1-AS1;EMX2OS;SNHG8;GHRLOS;LINC00900;ERI3-IT1;STARD13-AS;FGD5-AS1;SNRK-AS1;KIF9-AS1;PART1;YEATS2-AS1;MAPKAPK5-AS1;MIAT;TP73-AS1;DNM3OS;SERTAD4-AS1;MIR137HG;FAM157C;TOB1-AS1;TRAF3IP2-AS1;BCDIN3D-AS1;PDCD4-AS1;PABPC5-AS1;SMC5-AS1;ARHGEF26-AS1;GNAS-AS1;ZEB1-AS1;ZNF667-AS1;SNAI3-AS1;BCYRN1;TMEM51-AS1;SNHG14;FAM66C…	0.0654	3.57e-05	0.000224	0.000857	0.0242	92/2486	1406
PF2341066	Drug	LncMap	122	RFPL1S;LINC00472;SNHG6;TMEM161B-AS1;RBM26-AS1;INHBA-AS1;DLX6-AS1;HLA-F-AS1;MAGI2-AS3;SNHG5;LINC01011;LINC00882;LINC00668;TTC28-AS1;NNT-AS1;LIMD1-AS1;GABPB1-AS1;NR2F2-AS1;KANSL1-AS1;H19;GAS5-AS1;CASK-AS1;HOTAIRM1;DLEU2;SNHG8;LINC00900;STARD13-AS;ACAP2-IT1;HOTAIR;THRB-AS1;ESRG;FAM13A-AS1;MEF2C-AS1;BHLHE40-AS1;SNRK-AS1;KIF9-AS1;NALCN-AS1;TRHDE-AS1;EPB41L4A-AS1;MAPKAPK5-AS1;MIR600HG;MIAT;SPAG5-AS1;DN…	0.0868	3.74e-05	0.000224	0.000898	0.0254	122/3520	1406
PD-0332991	Drug	LncMap	134	LINC00472;SNHG6;TMEM161B-AS1;RBM26-AS1;INHBA-AS1;LINC00910;DLX6-AS1;ACVR2B-AS1;MAGI2-AS3;SNHG5;ADORA2A-AS1;HOXB-AS1;PSMD6-AS2;TRAM2-AS1;LINC01011;ASH1L-AS1;TTC28-AS1;NNT-AS1;LIMD1-AS1;GABPB1-AS1;NR2F2-AS1;TTN-AS1;EAF1-AS1;H19;GAS5-AS1;LOXL1-AS1;SNHG8;FAM99A;COX10-AS1;STARD13-AS;KMT2E-AS1;HOTAIR;THRB-AS1;FAM13A-AS1;MEF2C-AS1;SNRK-AS1;NALCN-AS1;LINC00847;TRHDE-AS1;EPB41L4A-AS1;MAPKAPK5-AS1;MIR600HG…	0.0953	6.46e-05	0.00031	0.00155	0.0255	134/3990	1406
PHA-665752	Drug	LncMap	84	LINC00472;SNHG6;TMEM161B-AS1;RBM26-AS1;INHBA-AS1;DLX6-AS1;HLA-F-AS1;MAGI2-AS3;HOXB-AS1;LINC00668;TTC28-AS1;LIMD1-AS1;NR2F2-AS1;EAF1-AS1;H19;STARD13-AS;ACAP2-IT1;THRB-AS1;FAM13A-AS1;MEF2C-AS1;LINC00847;TRHDE-AS1;EPB41L4A-AS1;MAPKAPK5-AS1;MIR600HG;SPAG5-AS1;TP73-AS1;LINC00525;SERTAD4-AS1;MIR137HG;FAM157C;LINC00707;TOB1-AS1;GLYCTK-AS1;DLGAP1-AS1;TRAF3IP2-AS1;CBR3-AS1;SMC5-AS1;BCYRN1;ZNF346-IT1;RAB11…	0.0597	9.24e-05	0.00037	0.00222	0.0233	84/2282	1406
Irinotecan	Drug	LncMap	122	RFPL1S;LINC00472;SNHG6;RBM26-AS1;HCG18;DLX6-AS1;ACVR2B-AS1;HLA-F-AS1;HCG17;MCM3AP-AS1;ZMIZ1-AS1;MAGI2-AS3;ADORA2A-AS1;NEAT1;HOXB-AS1;LINC00641;MATN1-AS1;LINC01011;TTC28-AS1;NNT-AS1;LIMD1-AS1;GABPB1-AS1;NR2F2-AS1;TTN-AS1;H19;GAS5-AS1;DLEU2;SNHG8;COX10-AS1;STARD13-AS;ACAP2-IT1;THRB-AS1;ESRG;FAM13A-AS1;BHLHE40-AS1;LINC00943;NALCN-AS1;LINC00847;TRHDE-AS1;EPB41L4A-AS1;MAPKAPK5-AS1;MIR600HG;MIAT;MORF4L…	0.0868	0.000131	0.000449	0.00314	0.0248	122/3628	1406
PD-0325901	Drug	LncMap	102	RFPL1S;LINC00265;FTX;HCG18;HLA-F-AS1;HCG17;MCM3AP-AS1;LINC00461;ADORA2A-AS1;HOXB-AS1;LINC00641;MATN1-AS1;LINC00882;TTC28-AS1;LINC00665;LIMD1-AS1;GABPB1-AS1;NR2F2-AS1;TTN-AS1;H19;EMX2OS;CASK-AS1;HOTAIRM1;DLEU2;FAM99A;ERI3-IT1;COX10-AS1;ACAP2-IT1;FAM13A-AS1;KIF9-AS1;YEATS2-AS1;MIR600HG;TMEM254-AS1;MIAT;MORF4L2-AS1;SPAG5-AS1;TP73-AS1;DNM3OS;LINC00707;LINC00664;MIR210HG;TOB1-AS1;DLGAP1-AS1;TRAF3IP2-A…	0.0725	0.00018	0.000499	0.00432	0.024	102/2951	1406
Paclitaxel	Drug	LncMap	93	LINC00472;SNHG6;TMEM161B-AS1;INHBA-AS1;HLA-F-AS1;MCM3AP-AS1;MAGI2-AS3;SNHG5;HOXB-AS1;PSMD6-AS2;LINC01011;LINC00882;ASH1L-AS1;TTC28-AS1;LIMD1-AS1;GABPB1-AS1;NR2F2-AS1;GAS5-AS1;DLEU2;SNHG8;GHRLOS;FAM99A;COX10-AS1;STARD13-AS;ACAP2-IT1;THRB-AS1;LINC00476;SNRK-AS1;TRHDE-AS1;EPB41L4A-AS1;MAPKAPK5-AS1;MIR600HG;MIAT;MORF4L2-AS1;SPAG5-AS1;LINC00525;PCAT6;SERTAD4-AS1;FAM157C;HCG11;KCTD21-AS1;DLGAP1-AS1;TRA…	0.0661	0.000195	0.000499	0.00468	0.0235	93/2645	1406
Panobinostat	Drug	LncMap	156	LINC00472;SNHG6;RBM26-AS1;INHBA-AS1;LINC00265;HCG18;DLX6-AS1;HLA-F-AS1;HCG17;MCM3AP-AS1;ZMIZ1-AS1;MAGI2-AS3;SNHG5;ADORA2A-AS1;NEAT1;HOXB-AS1;TRAM2-AS1;MATN1-AS1;LINC01011;LINC00882;ASH1L-AS1;TTC28-AS1;NNT-AS1;LIMD1-AS1;GABPB1-AS1;NR2F2-AS1;TTN-AS1;ZFAS1;KANSL1-AS1;EAF1-AS1;H19;GAS5-AS1;CERS6-AS1;HOTAIRM1;LOXL1-AS1;DLEU2;SNHG8;COX10-AS1;STARD13-AS;ACAP2-IT1;THRB-AS1;ESRG;MEF2C-AS1;BHLHE40-AS1;LINC…	0.111	0.000208	0.000499	0.00499	0.0254	156/4899	1406
Nutlin-3	Drug	LncMap	61	LINC00472;SNHG6;SNHG5;HOXB-AS1;LINC01011;TTN-AS1;H19;GAS5-AS1;SNHG8;GHRLOS;COX10-AS1;STARD13-AS;THRB-AS1;LINC00476;LINC00847;EPB41L4A-AS1;MIAT;SERTAD4-AS1;HCG11;GLYCTK-AS1;DLGAP1-AS1;TRAF3IP2-AS1;PDCD4-AS1;MAGI1-IT1;ARHGEF26-AS1;DNAJC27-AS1;SNHG7;LINC00620;BCYRN1;ZNF346-IT1;LINC00963;RAB11B-AS1;HCG15;SNHG16;PCAT2;HNF1A-AS1;CASC2;LINC00518;ZRANB2-AS1;STARD4-AS1;PCBP1-AS1;STK4-AS1;DIO3OS;LMCD1-AS1;…	0.0434	0.000479	0.00105	0.0115	0.0206	61/1622	1406
Topotecan	Drug	LncMap	138	LINC00472;SNHG6;RBM26-AS1;INHBA-AS1;LINC00265;DLX6-AS1;ACVR2B-AS1;HLA-F-AS1;MCM3AP-AS1;ZMIZ1-AS1;MAGI2-AS3;SNHG5;ADORA2A-AS1;NEAT1;HOXB-AS1;TRAM2-AS1;MATN1-AS1;LINC01011;LINC00882;LINC00668;TTC28-AS1;NNT-AS1;LIMD1-AS1;GABPB1-AS1;NR2F2-AS1;TTN-AS1;H19;LINC01004;GAS5-AS1;HOTAIRM1;DLEU2;SNHG8;LINC00900;COX10-AS1;STARD13-AS;ACAP2-IT1;THRB-AS1;ESRG;BHLHE40-AS1;SNRK-AS1;LINC00943;NALCN-AS1;YEATS2-AS1;L…	0.0982	0.000594	0.00112	0.0143	0.0245	138/4355	1406
LBW242	Drug	LncMap	45	RBM26-AS1;LINC00265;PAXBP1-AS1;SNHG5;ADORA2A-AS1;MATN1-AS1;SNHG10;ASH1L-AS1;GABPB1-AS1;ZFAS1;GAS5-AS1;DLEU2;COX10-AS1;KMT2E-AS1;ESRG;MEF2C-AS1;EPB41L4A-AS1;PSMG3-AS1;CACNA1C-AS1;LINC00266-1;TRAF3IP2-AS1;BCDIN3D-AS1;PDCD4-AS1;SNHG7;SNAI3-AS1;ZNF346-IT1;LINC00630;FAM66C;HCG15;SNHG16;STEAP3-AS1;LINC00339;ALMS1-IT1;STARD4-AS1;LINC00342;ASMTL-AS1;HAND2-AS1;ZNF674-AS1;LINC00645;SNHG15;DGCR5;ATP6V0E2-AS…	0.0404	0.000605	0.00112	0.0145	0.0182	45/1113	1406
AZD0530	Drug	LncMap	79	LINC00265;HCG18;ACVR2B-AS1;PAXBP1-AS1;MAGI2-AS3;SNHG5;LINC00461;ADORA2A-AS1;LINC00667;ZNF295-AS1;KDM4A-AS1;LINC00668;NNT-AS1;GABPB1-AS1;LINC00900;COX10-AS1;AFAP1-AS1;NPPA-AS1;THRB-AS1;ESRG;LINC00476;MEF2C-AS1;FGD5-AS1;BHLHE40-AS1;YEATS2-AS1;LINC00847;MIAT;DNM3OS;CACNA1C-AS1;GLYCTK-AS1;LINC00266-1;TRAF3IP2-AS1;PDCD4-AS1;PABPC5-AS1;GNAS-AS1;ZEB1-AS1;SNAI3-AS1;ZNF346-IT1;TMEM51-AS1;MAP3K14-AS1;LINC0…	0.0562	0.00071	0.00122	0.017	0.022	79/2263	1406
TAE684	Drug	LncMap	79	LINC00472;SNHG6;TMEM161B-AS1;RBM26-AS1;PAXBP1-AS1;SNHG5;ASH1L-AS1;TTC28-AS1;NNT-AS1;GABPB1-AS1;NR2F2-AS1;KANSL1-AS1;EAF1-AS1;GAS5-AS1;CERS6-AS1;SNHG8;LINC00900;COX10-AS1;STARD13-AS;HOTAIR;THRB-AS1;LINC00476;KIF9-AS1;EPB41L4A-AS1;MAPKAPK5-AS1;MIR600HG;MIAT;MORF4L2-AS1;PCAT6;SERTAD4-AS1;TOB1-AS1;KCTD21-AS1;LINC00266-1;DLGAP1-AS1;TRAF3IP2-AS1;PDCD4-AS1;MAGI1-IT1;PABPC5-AS1;CBR3-AS1;SNHG1;ARHGEF26-AS…	0.0562	0.00177	0.00283	0.0425	0.0215	79/2340	1406
SARC
Set	Class	Sub_Class	Count	LncRNA	Simpson	P-value	FDR	Bonferroni	Jaccard	%	Input_number
cisplatin	Drug	Lnc2Cancer	10	MALAT1;H19;XIST;CASC2;GAS5;HOTAIR;RAB11B-AS1;UCA1;MEG3;TRPM2-AS	0.476	2.7e-08	1.77e-06	3.54e-06	0.00331	45220	3011
SKCM
Set	Class	Sub_Class	Count	LncRNA	Simpson	P-value	FDR	Bonferroni	Jaccard	%	Input_number
cisplatin	Drug	Lnc2Cancer	10	XIST;GAS5;HOTAIR;MALAT1;CASC2;MEG3;TRPM2-AS;RAB11B-AS1;H19;UCA1	0.476	1.49e-07	9.76e-06	1.95e-05	0.00276	45220	3610
STAD
Set	Class	Sub_Class	Count	LncRNA	Simpson	P-value	FDR	Bonferroni	Jaccard	%	Input_number
cisplatin	Drug	Lnc2Cancer	11	UCA1;GAS5;MEG3;H19;HOTAIR;MALAT1;CASC2;TRPM2-AS;XIST;SFTA1P;RAB11B-AS1	0.524	7.64e-08	5e-06	1e-05	0.00249	45251	4407
TGCT
Set	Class	Sub_Class	Count	LncRNA	Simpson	P-value	FDR	Bonferroni	Jaccard	%	Input_number
cisplatin	Drug	Lnc2Cancer	10	MALAT1;GAS5;H19;XIST;MEG3;UCA1;HOTAIR;RAB11B-AS1;TRPM2-AS;CASC2	0.476	4.94e-08	3.24e-06	6.47e-06	0.00311	45220	3209
THCA
Set	Class	Sub_Class	Count	LncRNA	Simpson	P-value	FDR	Bonferroni	Jaccard	%	Input_number
cisplatin	Drug	Lnc2Cancer	10	RAB11B-AS1;CASC2;H19;XIST;MALAT1;UCA1;MEG3;GAS5;HOTAIR;TRPM2-AS	0.476	1.52e-07	9.96e-06	1.99e-05	0.00276	45220	3617
THYM
Set	Class	Sub_Class	Count	LncRNA	Simpson	P-value	FDR	Bonferroni	Jaccard	%	Input_number
cisplatin	Drug	Lnc2Cancer	11	MALAT1;MEG3;CASC2;HOTAIR;TRPM2-AS;GAS5;RAB11B-AS1;H19;XIST;SFTA1P;UCA1	0.524	1.61e-09	1.05e-07	2.11e-07	0.0036	45251	3042
UCEC
Set	Class	Sub_Class	Count	LncRNA	Simpson	P-value	FDR	Bonferroni	Jaccard	%	Input_number
cisplatin	Drug	Lnc2Cancer	11	GAS5;MALAT1;MEG3;HOTAIR;XIST;H19;TRPM2-AS;CASC2;RAB11B-AS1;UCA1;SFTA1P	0.524	1.95e-08	1.28e-06	2.55e-06	0.00284	45251	3861
UCS
Set	Class	Sub_Class	Count	LncRNA	Simpson	P-value	FDR	Bonferroni	Jaccard	%	Input_number
cisplatin	Drug	Lnc2Cancer	6	CASC2;XIST;MALAT1;TRPM2-AS;HOTAIR;GAS5	0.286	1.69e-05	0.00111	0.00221	0.00367	45098	1618
UVM
Set	Class	Sub_Class	Count	LncRNA	Simpson	P-value	FDR	Bonferroni	Jaccard	%	Input_number
cisplatin	Drug	Lnc2Cancer	8	CASC2;UCA1;HOTAIR;MALAT1;MEG3;H19;GAS5;RAB11B-AS1	0.381	1.58e-07	1.03e-05	2.07e-05	0.00422	45159	1881
doxorubicin	Drug	Lnc2Cancer	5	HOTAIR;MALAT1;H19;FENDRR;GAS5	0.333	7.86e-05	0.00343	0.0103	0.00264	45061	1881
gemcitabine	Drug	Lnc2Cancer	3	PVT1;HOTAIR;FOXD2-AS1	0.75	0.00013	0.00426	0.017	0.00159	44989	1881
